# T-cell receptors identified by a personalized antigen-agnostic screening approach target shared neoantigen KRAS Q61H

**DOI:** 10.1101/2024.09.19.612910

**Authors:** Volker Lennerz, Christoph Doppler, Martina Fatho, Anja Dröge, Sigrid Schaper, Kristin Gennermann, Nadine Genzel, Stephanie Plassmann, David Weismann, Samuel W. Lukowski, Dominik Bents, Christina Beushausen, Karen Kriese, Hermann Herbst, Volkhard Seitz, Rudolf Hammer, Paul J. Adam, Stephan Eggeling, Catherine Wölfel, Thomas Wölfel, Steffen Hennig

## Abstract

Adoptive cell therapy (ACT) with TCR-engineered T-cells represents a promising alternative to TIL- or CAR-T therapies for patients with advanced solid cancers. Currently, selection of therapeutic TCRs critically depends on knowing the target antigens, a condition excluding most patients from treatment. Direct antigen-agnostic identification of tumor-specific T-cell clonotypes and TCR-T manufacturing using their TCRs can advance ACT for patients with aggressive solid cancers. We present a method to identify tumor-specific clonotypes from surgical specimens by comparing TCRβ-chain repertoires of TILs and adjacent tissue-resident lymphocytes. In seven NSCLC-patients, tumor-specific clonotypes were selected based on TIL-abundance and high tumor-to-nontumor frequency ratios. In two of the patients, we demonstrate that predicted tumor-specific clonotypes reacted against autologous tumors. In a third patient, we engineered TCR T-cells with four candidate tumor-specific TCRs that showed reactivity against the patient’s tumor and HLA-matched NSCLC cell lines. The TCR-T cells were then used to screen for candidate neoantigens and aberrantly expressed antigens. Three TCRs recognized recurrent driver-mutation KRAS Q61H-peptide ILDTAG**<u>H</u>**EEY presented by HLA-A*01:01. The TCRs were also dominant in a tumor relapse, one was found in cell free DNA. The finding of homologous TCRs in independent KRAS Q61H-positive cancers suggests a therapeutic opportunity for HLA-matched patients with KRAS Q61H-expressing tumors.
