## Supplementary material for "T-cell receptors identified by a personalized antigen-agnostic screening approach target shared neoantigen KRAS Q61H": Table S7

### Sheet: HLA-A0101 peptides
allele	seq_num	start	end	length	peptide	method	Percentile Rank	ann_ic50	ann_rank	smm_ic50	smm_rank
HLA-A*01:01	18	4	13	10	ILDTAGHEEY	Consensus (ann/smm)	0.28	185.91	0.35	265.34	0.2
HLA-A*01:01	38	8	17	10	LSELQPGVQY	Consensus (ann/smm)	0.29	120.99	0.27	401.61	0.3
HLA-A*01:01	48	6	15	10	FTVKRNWYPY	Consensus (ann/smm)	0.42	109.72	0.25	668.04	0.6
HLA-A*01:01	16	2	11	10	VVPAFETLLY	Consensus (ann/smm)	1.17	376.38	0.53	1900.20	1.8
HLA-A*01:01	57	3	11	9	LSDILGVHL	Consensus (ann/smm)	1.2	2901.38	1.9	470.49	0.5
HLA-A*01:01	28	11	19	9	RTLPVAQAY	Consensus (ann/smm)	1.75	4349.84	2.4	1022.23	1.1
HLA-A*01:01	42	3	11	9	WWALGCLPY	Consensus (ann/smm)	1.8	4218.35	2.4	1133.84	1.2
HLA-A*01:01	17	2	10	9	NTSFFPLLR	Consensus (ann/smm)	1.85	3444.83	2.1	1736	1.6
HLA-A*01:01	47	10	19	10	YLHYGQTVTY	Consensus (ann/smm)	1.85	3166.45	2.0	1793.91	1.7
HLA-A*01:01	13	5	13	9	YCREHTNLY	Consensus (ann/smm)	1.9	4570.18	2.5	1322.97	1.3
HLA-A*01:01	47	1	10	10	ILNGKFSYTY	Consensus (ann/smm)	2.0	5850.05	3.0	917.91	1
HLA-A*01:01	57	3	12	10	LSDILGVHLL	Consensus (ann/smm)	2.0	1226.80	1.2	3182.73	2.8
HLA-A*01:01	8	3	11	9	FADCVGDDL	Consensus (ann/smm)	2.15	4481.50	2.5	1877.37	1.8
HLA-A*01:01	32	6	14	9	LTYSFHLPK	Consensus (ann/smm)	2.2	3704.52	2.2	2314.99	2.2
HLA-A*01:01	61	3	11	9	LSMQNNSAF	Consensus (ann/smm)	2.25	6226.64	3.1	1511.99	1.4
HLA-A*01:01	43	9	17	9	GACYKHTFY	Consensus (ann/smm)	2.35	5406.29	2.8	1988.61	1.9
HLA-A*01:01	16	3	11	9	VPAFETLLY	Consensus (ann/smm)	2.35	7496.12	3.6	1110.58	1.1
HLA-A*01:01	39	7	15	9	DTRSNRAVY	Consensus (ann/smm)	2.45	7037.34	3.4	1565.13	1.5
HLA-A*01:01	9	5	13	9	SSATTTLSM	Consensus (ann/smm)	2.5	5776.02	2.9	2165.46	2.1
HLA-A*01:01	46	2	10	9	FIKPWESPY	Consensus (ann/smm)	2.5	4536.09	2.5	2701.16	2.5
HLA-A*01:01	14	9	17	9	ASDVSDVIK	Consensus (ann/smm)	2.65	6378.08	3.2	2251.90	2.1
HLA-A*01:01	13	11	19	9	NLYHVPGSY	Consensus (ann/smm)	2.7	3874.90	2.2	3487.79	3.2
HLA-A*01:01	9	11	19	9	LSMQNNSVF	Consensus (ann/smm)	3.0	8537.90	4.0	2116.17	2
HLA-A*01:01	23	11	19	9	FQDSGLSRF	Consensus (ann/smm)	3.05	7703.74	3.7	2532.50	2.4
HLA-A*01:01	47	6	14	9	FSYTYLHYG	Consensus (ann/smm)	3.15	5429.56	2.8	3745.85	3.5
HLA-A*01:01	13	4	13	10	FYCREHTNLY	Consensus (ann/smm)	3.15	10072.06	4.7	1655.01	1.6
HLA-A*01:01	29	5	14	10	ETSLGPLSCV	Consensus (ann/smm)	3.25	7327.48	3.5	3457.80	3
HLA-A*01:01	9	4	12	9	LSSATTTLS	Consensus (ann/smm)	3.3	9849.31	4.5	2215.90	2.1
HLA-A*01:01	47	5	13	9	KFSYTYLHY	Consensus (ann/smm)	3.3	10654.87	4.9	1847.35	1.7
HLA-A*01:01	13	10	19	10	TNLYHVPGSY	Consensus (ann/smm)	3.35	7191.52	3.4	3722.20	3.3
HLA-A*01:01	68	10	18	9	CLVLIVGGY	Consensus (ann/smm)	3.4	7327.40	3.5	3593.77	3.3
HLA-A*01:01	23	3	11	9	PTAPPDLSF	Consensus (ann/smm)	3.4	10180.75	4.7	2262.30	2.1
HLA-A*01:01	25	9	17	9	FQHSVVVPY	Consensus (ann/smm)	3.5	9155.91	4.2	2968.59	2.8
HLA-A*01:01	44	7	15	9	SSSSSPNGF	Consensus (ann/smm)	3.5	8976.60	4.2	3009.89	2.8
HLA-A*01:01	32	1	10	10	YMAMYLTYSF	Consensus (ann/smm)	3.5	3945.68	2.3	5318.63	4.7
HLA-A*01:01	43	8	17	10	RGACYKHTFY	Consensus (ann/smm)	3.55	12105.87	5.6	1498.99	1.5
HLA-A*01:01	2	10	18	9	NTYRRVLLK	Consensus (ann/smm)	3.6	8309.60	3.9	3520.06	3.3
HLA-A*01:01	72	1	9	9	RTHTGEKPY	Consensus (ann/smm)	3.65	11512.49	5.3	2068	2
HLA-A*01:01	19	9	17	9	HLDSHSSVI	Consensus (ann/smm)	3.7	8697.34	4.1	3602.05	3.3
HLA-A*01:01	51	10	18	9	MAESLLGLL	Consensus (ann/smm)	3.7	8755.49	4.1	3585.50	3.3
HLA-A*01:01	1	4	12	9	DTASIFFLK	Consensus (ann/smm)	3.75	8233.08	3.9	4050.89	3.6
HLA-A*01:01	9	4	13	10	LSSATTTLSM	Consensus (ann/smm)	3.75	6273.43	3.1	4975.08	4.4
HLA-A*01:01	22	10	19	10	STDQAAVMEK	Consensus (ann/smm)	3.85	10342.96	4.8	3317.42	2.9
HLA-A*01:01	48	7	15	9	TVKRNWYPY	Consensus (ann/smm)	4.0	4801.79	2.6	6047.14	5.4
HLA-A*01:01	1	1	10	10	QLEDTASIFF	Consensus (ann/smm)	4.1	9034.57	4.2	4516.48	4
HLA-A*01:01	71	1	9	9	PMVPPPQLY	Consensus (ann/smm)	4.15	11832.50	5.4	3087.10	2.9
HLA-A*01:01	36	5	13	9	YTGQMINVL	Consensus (ann/smm)	4.4	9923.54	4.6	4576.67	4.2
HLA-A*01:01	7	2	10	9	SSSSSYQRL	Consensus (ann/smm)	4.5	11416.36	5.3	4154.80	3.7
HLA-A*01:01	6	9	18	10	HMPIPEYGTY	Consensus (ann/smm)	4.5	10684.77	4.9	4579.31	4.1
HLA-A*01:01	41	10	19	10	LKDLLPETTY	Consensus (ann/smm)	4.5	14482.67	6.9	2321.67	2.1
HLA-A*01:01	30	7	15	9	ATSVVLVDA	Consensus (ann/smm)	4.6	9412.15	4.4	5242.64	4.8
HLA-A*01:01	28	10	19	10	DRTLPVAQAY	Consensus (ann/smm)	4.6	9477.04	4.4	5392.62	4.8
HLA-A*01:01	43	3	12	10	SMLRGRGACY	Consensus (ann/smm)	4.7	16008.89	7.9	1454.79	1.5
HLA-A*01:01	46	1	10	10	KFIKPWESPY	Consensus (ann/smm)	4.8	14460.44	6.9	2997.78	2.7
HLA-A*01:01	7	3	12	10	SSSSYQRLWL	Consensus (ann/smm)	5.0	10535.54	4.9	5659.79	5.1
HLA-A*01:01	47	4	13	10	GKFSYTYLHY	Consensus (ann/smm)	5.05	16606.08	8.4	1773.37	1.7
HLA-A*01:01	68	9	18	10	ICLVLIVGGY	Consensus (ann/smm)	5.05	14333.02	6.8	3773.98	3.3
HLA-A*01:01	74	2	10	9	LLSKQDHYA	Consensus (ann/smm)	5.1	11543.30	5.3	5340.11	4.9
HLA-A*01:01	42	2	11	10	DWWALGCLPY	Consensus (ann/smm)	5.15	10666.29	4.9	5912.89	5.4
HLA-A*01:01	7	4	12	9	SSSYQRLWL	Consensus (ann/smm)	5.2	14909.58	7.2	3400.56	3.2
HLA-A*01:01	29	5	13	9	ETSLGPLSC	Consensus (ann/smm)	5.25	13868.20	6.5	4421.30	4
HLA-A*01:01	34	1	9	9	HTAGAAAAA	Consensus (ann/smm)	5.25	7897.76	3.7	7543.10	6.8
HLA-A*01:01	2	4	12	9	EVLRINNTY	Consensus (ann/smm)	5.4	12128.16	5.6	5841.84	5.2
HLA-A*01:01	7	1	10	10	TSSSSSYQRL	Consensus (ann/smm)	5.4	15703.68	7.7	3562.87	3.1
HLA-A*01:01	14	7	15	9	VSASDVSDV	Consensus (ann/smm)	5.5	12733.14	5.9	5682.64	5.1
HLA-A*01:01	32	2	10	9	MAMYLTYSF	Consensus (ann/smm)	5.55	11696.68	5.4	6449.86	5.7
HLA-A*01:01	25	8	17	10	TFQHSVVVPY	Consensus (ann/smm)	5.75	17420.67	9.0	2708.94	2.5
HLA-A*01:01	43	4	12	9	MLRGRGACY	Consensus (ann/smm)	5.8	12957.18	6.0	6188	5.6
HLA-A*01:01	1	2	10	9	LEDTASIFF	Consensus (ann/smm)	6.0	14465.60	6.9	5669.57	5.1

### Sheet: HLA-A0201 peptides
allele	seq_num	start	end	length	peptide	method	Percentile Rank	ann_ic50	ann_rank	smm_ic50	smm_rank
HLA-A*02:01	9	3	11	9	FLSSATTTL	Consensus (ann/comblib_sidney2008/smm)	0.4	6.68	0.05	28.78	0.5
HLA-A*02:01	32	3	12	10	AMYLTYSFHL	Consensus (ann/smm)	0.42	21.40	0.24	39.67	0.6
HLA-A*02:01	53	5	13	9	SMLEALRGV	Consensus (ann/comblib_sidney2008/smm)	0.5	8.29	0.07	23.29	0.5
HLA-A*02:01	68	4	12	9	FVLAPICLV	Consensus (ann/comblib_sidney2008/smm)	0.5	11.98	0.11	33.51	0.6
HLA-A*02:01	38	7	15	9	TLSELQPGV	Consensus (ann/comblib_sidney2008/smm)	0.6	15.46	0.15	32.74	0.6
HLA-A*02:01	32	1	9	9	YMAMYLTYS	Consensus (ann/comblib_sidney2008/smm)	0.7	16.15	0.16	36.99	0.7
HLA-A*02:01	51	9	17	9	GMAESLLGL	Consensus (ann/comblib_sidney2008/smm)	0.7	8.04	0.07	37.08	0.7
HLA-A*02:01	32	1	10	10	YMAMYLTYSF	Consensus (ann/smm)	0.71	83.71	0.83	40.04	0.6
HLA-A*02:01	53	4	13	10	HSMLEALRGV	Consensus (ann/smm)	0.9	65.54	0.69	72.86	1.1
HLA-A*02:01	57	10	19	10	HLLGHQLPPA	Consensus (ann/smm)	0.91	83.25	0.82	66.14	1
HLA-A*02:01	51	8	17	10	LGMAESLLGL	Consensus (ann/smm)	0.91	28.85	0.32	110.53	1.5
HLA-A*02:01	68	4	13	10	FVLAPICLVL	Consensus (ann/smm)	1.18	42.69	0.46	155.05	1.9
HLA-A*02:01	68	5	13	9	VLAPICLVL	Consensus (ann/comblib_sidney2008/smm)	1.2	75.51	0.77	62.53	1.2
HLA-A*02:01	68	5	14	10	VLAPICLVLI	Consensus (ann/smm)	1.2	91.70	0.9	114.41	1.5
HLA-A*02:01	51	7	15	9	FLGMAESLL	Consensus (ann/comblib_sidney2008/smm)	1.3	85.70	0.85	111.71	1.8
HLA-A*02:01	51	9	18	10	GMAESLLGLL	Consensus (ann/smm)	1.45	35.91	0.39	214.53	2.5
HLA-A*02:01	49	11	19	9	LLLAAAALA	Consensus (ann/comblib_sidney2008/smm)	1.5	88.53	0.87	93.13	1.5
HLA-A*02:01	38	6	15	10	VTLSELQPGV	Consensus (ann/smm)	1.52	97.70	0.95	171.98	2.1
HLA-A*02:01	15	11	19	9	RLTECLETI	Consensus (ann/comblib_sidney2008/smm)	1.6	41.94	0.45	97.97	1.6
HLA-A*02:01	40	4	12	9	KMNSTLGGV	Consensus (ann/comblib_sidney2008/smm)	1.6	65.06	0.69	95.30	1.6
HLA-A*02:01	74	5	13	9	KQDHYAWGL	Consensus (ann/comblib_sidney2008/smm)	1.6	46.20	0.5	93.78	1.6
HLA-A*02:01	36	7	15	9	GQMINVLSV	Consensus (ann/comblib_sidney2008/smm)	1.7	69.46	0.73	103.54	1.7
HLA-A*02:01	45	9	17	9	GLLNKPICI	Consensus (ann/comblib_sidney2008/smm)	1.8	75.04	0.76	142.93	2.2
HLA-A*02:01	57	11	19	9	LLGHQLPPA	Consensus (ann/comblib_sidney2008/smm)	1.8	60.93	0.65	115.37	1.8
HLA-A*02:01	40	8	17	10	TLGGVFTITL	Consensus (ann/smm)	1.9	233.25	1.9	159.03	1.9
HLA-A*02:01	42	5	13	9	ALGCLPYEM	Consensus (ann/comblib_sidney2008/smm)	2.0	87.46	0.86	131.86	2
HLA-A*02:01	31	10	18	9	KLIVSNTEA	Consensus (ann/comblib_sidney2008/smm)	2.3	175.10	1.6	148.63	2.3
HLA-A*02:01	57	2	11	10	HLSDILGVHL	Consensus (ann/smm)	2.3	174.48	1.6	289.39	3
HLA-A*02:01	47	8	17	10	YTYLHYGQTV	Consensus (ann/smm)	2.55	690.67	3.6	117.62	1.5
HLA-A*02:01	9	10	18	9	TLSMQNNSV	Consensus (ann/comblib_sidney2008/smm)	2.8	198.97	1.7	209.95	2.8
HLA-A*02:01	40	7	15	9	STLGGVFTI	Consensus (ann/comblib_sidney2008/smm)	2.8	49.54	0.54	203.76	2.8
HLA-A*02:01	49	5	14	10	RLVLPQLLLA	Consensus (ann/smm)	2.8	229.18	1.9	380.61	3.7
HLA-A*02:01	49	7	15	9	VLPQLLLAA	Consensus (ann/comblib_sidney2008/smm)	2.9	288.58	2.1	211.89	2.9
HLA-A*02:01	74	2	10	9	LLSKQDHYA	Consensus (ann/comblib_sidney2008/smm)	2.9	482.14	2.9	218.83	2.9
HLA-A*02:01	30	11	19	9	VLVDAAVDL	Consensus (ann/comblib_sidney2008/smm)	3.0	220.80	1.8	225.48	3
HLA-A*02:01	36	3	12	10	GVYTGQMINV	Consensus (ann/smm)	3.05	542.80	3.2	275.73	2.9
HLA-A*02:01	41	9	17	9	VLKDLLPET	Consensus (ann/comblib_sidney2008/smm)	3.1	536.72	3.1	448.86	4.5
HLA-A*02:01	49	10	19	10	QLLLAAAALA	Consensus (ann/smm)	3.1	667.55	3.5	257.32	2.7
HLA-A*02:01	51	7	16	10	FLGMAESLLG	Consensus (ann/smm)	3.1	671.35	3.6	229.34	2.6
HLA-A*02:01	9	3	12	10	FLSSATTTLS	Consensus (ann/smm)	3.2	211.50	1.8	497.14	4.6
HLA-A*02:01	73	8	17	10	YLPHCSPARA	Consensus (ann/smm)	3.3	241.62	1.9	502.90	4.7
HLA-A*02:01	40	3	12	10	SKMNSTLGGV	Consensus (ann/smm)	3.6	736.03	3.8	347.92	3.4
HLA-A*02:01	49	10	18	9	QLLLAAAAL	Consensus (ann/comblib_sidney2008/smm)	3.6	455.39	2.8	290.48	3.6
HLA-A*02:01	16	9	18	10	LLYRFSFPHS	Consensus (ann/smm)	3.75	606.87	3.4	423.14	4.1
HLA-A*02:01	21	1	9	9	FQLSSLFTP	Consensus (ann/comblib_sidney2008/smm)	4.0	812.38	4.0	472.18	4.6
HLA-A*02:01	5	9	17	9	KMHIQMNDV	Consensus (ann/comblib_sidney2008/smm)	4.1	522.45	3.1	389.14	4.1
HLA-A*02:01	49	6	14	9	LVLPQLLLA	Consensus (ann/comblib_sidney2008/smm)	4.2	423.23	2.7	396.38	4.2
HLA-A*02:01	45	9	18	10	GLLNKPICIA	Consensus (ann/smm)	4.2	1160.11	5.0	339.22	3.4
HLA-A*02:01	42	5	14	10	ALGCLPYEMI	Consensus (ann/smm)	4.25	267.05	2.0	789.73	6.5
HLA-A*02:01	19	9	17	9	HLDSHSSVI	Consensus (ann/comblib_sidney2008/smm)	4.5	836.44	4.1	455.10	4.5
HLA-A*02:01	51	6	15	10	YFLGMAESLL	Consensus (ann/smm)	4.6	783.57	3.9	607.41	5.3
HLA-A*02:01	60	4	13	10	HLAQESTWFS	Consensus (ann/smm)	4.7	1320.58	5.4	405.02	4
HLA-A*02:01	54	3	12	10	YLRDDIGRGA	Consensus (ann/smm)	4.85	1098.77	4.8	555.24	4.9
HLA-A*02:01	49	5	13	9	RLVLPQLLL	Consensus (ann/comblib_sidney2008/smm)	4.9	620.60	3.4	508.29	4.9
HLA-A*02:01	49	7	16	10	VLPQLLLAAA	Consensus (ann/smm)	4.9	790.24	3.9	692.60	5.9
HLA-A*02:01	47	1	9	9	ILNGKFSYT	Consensus (ann/comblib_sidney2008/smm)	5.0	537.10	3.1	554.77	5
HLA-A*02:01	32	4	12	9	MYLTYSFHL	Consensus (ann/comblib_sidney2008/smm)	5.1	1235.33	5.1	197.75	2.7
HLA-A*02:01	49	6	15	10	LVLPQLLLAA	Consensus (ann/smm)	5.1	679.36	3.6	802.56	6.6
HLA-A*02:01	11	1	10	10	YVSEEEAVTI	Consensus (ann/smm)	5.15	1332.97	5.4	545.10	4.9
HLA-A*02:01	7	11	19	9	WLRSQTTSL	Consensus (ann/comblib_sidney2008/smm)	5.2	1131.85	4.9	570.31	5.2
HLA-A*02:01	30	2	10	9	TVQEGATSV	Consensus (ann/comblib_sidney2008/smm)	5.3	891.71	4.2	591.71	5.3
HLA-A*02:01	68	3	12	10	GFVLAPICLV	Consensus (ann/smm)	5.38	98.02	0.95	1430.47	9.8
HLA-A*02:01	16	9	17	9	LLYRFSFPH	Consensus (ann/comblib_sidney2008/smm)	5.7	3175.03	9.1	647.31	5.7
HLA-A*02:01	65	7	16	10	FKMPAKLFRF	Consensus (ann/smm)	5.8	1678.59	6.2	620.13	5.4
HLA-A*02:01	65	8	17	10	KMPAKLFRFA	Consensus (ann/smm)	5.88	75.37	0.76	1501.34	11
HLA-A*02:01	36	11	19	9	NVLSVQFMA	Consensus (ann/comblib_sidney2008/smm)	5.9	501.02	3.0	674.70	5.9
HLA-A*02:01	47	10	18	9	YLHYGQTVT	Consensus (ann/comblib_sidney2008/smm)	5.9	977.62	4.5	680.94	5.9
HLA-A*02:01	42	4	13	10	WALGCLPYEM	Consensus (ann/smm)	5.95	550.66	3.2	1189.82	8.7

### Sheet: HLA-B0801 peptides
allele	seq_num	start	end	length	peptide	method	Percentile Rank	ann_ic50	ann_rank	smm_ic50	smm_rank
HLA-B*08:01	64	5	14	10	CRLRRRRARA	Consensus (ann/smm)	0.15	34.77	0.1	210.19	0.2
HLA-B*08:01	17	6	14	9	FPLLRGSPF	Consensus (ann/comblib_sidney2008/smm)	0.2	12.93	0.04	47.81	0.2
HLA-B*08:01	64	6	14	9	RLRRRRARA	Consensus (ann/comblib_sidney2008/smm)	0.2	8.69	0.03	25.38	0.2
HLA-B*08:01	32	1	10	10	YMAMYLTYSF	Consensus (ann/smm)	0.23	62.92	0.17	280.94	0.3
HLA-B*08:01	7	11	19	9	WLRSQTTSL	Consensus (ann/comblib_sidney2008/smm)	0.3	7.15	0.02	60.33	0.3
HLA-B*08:01	12	1	9	9	QRRNHFWEL	Consensus (ann/comblib_sidney2008/smm)	0.3	28.58	0.08	113.38	0.4
HLA-B*08:01	32	2	10	9	MAMYLTYSF	Consensus (ann/comblib_sidney2008/smm)	0.3	21.40	0.06	63.61	0.3
HLA-B*08:01	64	11	19	9	RARARARAA	Consensus (ann/comblib_sidney2008/smm)	0.3	63.91	0.17	80.08	0.3
HLA-B*08:01	4	1	10	10	FSKNHQTQSL	Consensus (ann/smm)	0.43	112.34	0.27	544.03	0.6
HLA-B*08:01	73	1	9	9	LPSIRNCYL	Consensus (ann/comblib_sidney2008/smm)	0.5	168.44	0.37	122.62	0.5
HLA-B*08:01	7	10	19	10	LWLRSQTTSL	Consensus (ann/smm)	0.59	24.13	0.07	757.91	1.1
HLA-B*08:01	59	5	14	10	CIAEKFGGSL	Consensus (ann/smm)	0.63	419.89	0.75	481.53	0.5
HLA-B*08:01	33	3	11	9	KAFNRSSTL	Consensus (ann/comblib_sidney2008/smm)	0.65	347.50	0.65	164.65	0.6
HLA-B*08:01	64	7	16	10	LRRRRARARA	Consensus (ann/smm)	0.7	391.54	0.71	634.78	0.7
HLA-B*08:01	29	2	11	10	TMKETSLGPL	Consensus (ann/smm)	1.05	1051.65	1.6	507.72	0.5
HLA-B*08:01	26	10	18	9	MAKLHDINA	Consensus (ann/comblib_sidney2008/smm)	1.1	662.90	1.1	309.42	1.1
HLA-B*08:01	64	4	12	9	LCRLRRRRA	Consensus (ann/comblib_sidney2008/smm)	1.2	337.44	0.64	340.84	1.2
HLA-B*08:01	65	9	17	9	MPAKLFRFA	Consensus (ann/comblib_sidney2008/smm)	1.2	744.98	1.2	540.19	1.8
HLA-B*08:01	43	4	12	9	MLRGRGACY	Consensus (ann/comblib_sidney2008/smm)	1.3	822.84	1.3	220.06	0.8
HLA-B*08:01	52	1	9	9	YNRRFVNVV	Consensus (ann/comblib_sidney2008/smm)	1.5	980.76	1.5	455.56	1.5
HLA-B*08:01	16	8	16	9	TLLYRFSFP	Consensus (ann/comblib_sidney2008/smm)	1.9	828.78	1.3	1048.46	3.2
HLA-B*08:01	68	4	13	10	FVLAPICLVL	Consensus (ann/smm)	1.95	2566.51	3.0	704.08	0.9
HLA-B*08:01	64	7	15	9	LRRRRARAR	Consensus (ann/comblib_sidney2008/smm)	2.0	3942.78	4.3	611.72	2
HLA-B*08:01	64	9	18	10	RRRARARARA	Consensus (ann/smm)	2.15	3343.99	3.8	517.15	0.5
HLA-B*08:01	13	3	12	10	NFYCREHTNL	Consensus (ann/smm)	2.15	2752.01	3.2	775.57	1.1
HLA-B*08:01	35	8	16	9	TPPPRSLPA	Consensus (ann/comblib_sidney2008/smm)	2.2	1682.87	2.2	623.09	2.1
HLA-B*08:01	61	3	11	9	LSMQNNSAF	Consensus (ann/comblib_sidney2008/smm)	2.3	1747.53	2.2	1464.03	4.2
HLA-B*08:01	65	11	19	9	AKLFRFASE	Consensus (ann/comblib_sidney2008/smm)	2.3	3885.19	4.2	720.36	2.3
HLA-B*08:01	61	2	11	10	TLSMQNNSAF	Consensus (ann/smm)	2.3	3264.13	3.7	689.64	0.9
HLA-B*08:01	28	4	13	10	YPDVKVDRTL	Consensus (ann/smm)	2.35	3234.18	3.6	757.91	1.1
HLA-B*08:01	2	9	17	9	NNTYRRVLL	Consensus (ann/comblib_sidney2008/smm)	2.5	2035.13	2.5	523.06	1.8
HLA-B*08:01	20	4	13	10	LQCLAQVASL	Consensus (ann/smm)	2.8	3906.47	4.3	844.54	1.3
HLA-B*08:01	33	9	17	9	STLTKHKKI	Consensus (ann/comblib_sidney2008/smm)	2.8	1135.82	1.6	906.88	2.8
HLA-B*08:01	64	5	13	9	CRLRRRRAR	Consensus (ann/comblib_sidney2008/smm)	2.8	5257.69	5.6	692.71	2.3
HLA-B*08:01	65	4	13	10	EELFKMPAKL	Consensus (ann/smm)	2.9	3147.97	3.6	1212.33	2.2
HLA-B*08:01	2	7	16	10	RINNTYRRVL	Consensus (ann/smm)	3.15	1506.21	2.0	1860.46	4.3
HLA-B*08:01	64	6	15	10	RLRRRRARAR	Consensus (ann/smm)	3.18	216.31	0.46	2402.26	5.9
HLA-B*08:01	9	10	18	9	TLSMQNNSV	Consensus (ann/comblib_sidney2008/smm)	3.2	1360.99	1.8	3159	7.8
HLA-B*08:01	32	4	12	9	MYLTYSFHL	Consensus (ann/comblib_sidney2008/smm)	3.2	1487.84	2.0	1029.32	3.2
HLA-B*08:01	19	1	10	10	YAAQNLLSHL	Consensus (ann/smm)	3.25	1182.49	1.7	2044.65	4.8
HLA-B*08:01	69	9	18	10	RAAARALVNL	Consensus (ann/smm)	3.3	2102.32	2.6	1768.56	4
HLA-B*08:01	2	8	16	9	INNTYRRVL	Consensus (ann/comblib_sidney2008/smm)	3.4	2882.89	3.3	1118.28	3.4
HLA-B*08:01	9	3	11	9	FLSSATTTL	Consensus (ann/comblib_sidney2008/smm)	3.5	2235.91	2.7	1152.26	3.5
HLA-B*08:01	55	1	9	9	GPNPRPSGL	Consensus (ann/comblib_sidney2008/smm)	3.5	3603.78	4.0	996.67	3.1
HLA-B*08:01	49	9	18	10	PQLLLAAAAL	Consensus (ann/smm)	3.6	5381.60	5.7	915.42	1.5
HLA-B*08:01	49	10	18	9	QLLLAAAAL	Consensus (ann/comblib_sidney2008/smm)	3.6	2574.16	3.0	1407.83	4.2
HLA-B*08:01	65	5	13	9	ELFKMPAKL	Consensus (ann/comblib_sidney2008/smm)	3.6	1391.55	1.9	1176.39	3.6
HLA-B*08:01	37	4	13	10	MTEETKRITL	Consensus (ann/smm)	3.75	1403.95	1.9	2267.88	5.6
HLA-B*08:01	51	6	15	10	YFLGMAESLL	Consensus (ann/smm)	3.8	3620.59	4.0	1639.15	3.6
HLA-B*08:01	16	7	15	9	ETLLYRFSF	Consensus (ann/comblib_sidney2008/smm)	3.8	1278.76	1.8	1281	3.8
HLA-B*08:01	9	10	19	10	TLSMQNNSVF	Consensus (ann/smm)	3.9	5720.05	6.0	1046.21	1.8
HLA-B*08:01	19	9	18	10	HLDSHSSVIL	Consensus (ann/smm)	3.95	6332.63	6.6	834.87	1.3
HLA-B*08:01	24	11	19	9	SPSWSAWQL	Consensus (ann/comblib_sidney2008/smm)	4.2	4608.52	4.9	1443.94	4.2
HLA-B*08:01	2	8	17	10	INNTYRRVLL	Consensus (ann/smm)	4.25	3175.13	3.6	2077.88	4.9
HLA-B*08:01	64	10	19	10	RRARARARAA	Consensus (ann/smm)	4.3	754.78	1.2	2901.48	7.4
HLA-B*08:01	61	2	10	9	TLSMQNNSA	Consensus (ann/comblib_sidney2008/smm)	4.3	2123.69	2.6	3416.25	8.3
HLA-B*08:01	9	2	11	10	TFLSSATTTL	Consensus (ann/smm)	4.4	6268.42	6.6	1215.12	2.2
HLA-B*08:01	15	7	16	10	AVRGRLTECL	Consensus (ann/smm)	4.4	2535.04	3.0	2342.18	5.8
HLA-B*08:01	39	5	13	9	DPDTRSNRA	Consensus (ann/comblib_sidney2008/smm)	4.5	12178.12	15	1547.21	4.5
HLA-B*08:01	33	2	11	10	GKAFNRSSTL	Consensus (ann/smm)	4.55	1154.94	1.7	2881.51	7.4
HLA-B*08:01	43	3	11	9	SMLRGRGAC	Consensus (ann/comblib_sidney2008/smm)	4.6	4286.63	4.6	6927.08	15
HLA-B*08:01	32	3	12	10	AMYLTYSFHL	Consensus (ann/smm)	4.7	2875.54	3.3	2469.56	6.1
HLA-B*08:01	4	2	10	9	SKNHQTQSL	Consensus (ann/comblib_sidney2008/smm)	4.7	4341.76	4.7	2331.04	6.3
HLA-B*08:01	32	11	19	9	HLPKKFIAT	Consensus (ann/comblib_sidney2008/smm)	4.7	4359.17	4.7	2670.24	6.9
HLA-B*08:01	47	3	11	9	NGKFSYTYL	Consensus (ann/comblib_sidney2008/smm)	4.7	1775.76	2.2	1638.89	4.7
HLA-B*08:01	64	4	13	10	LCRLRRRRAR	Consensus (ann/smm)	4.75	6600.78	6.9	1338.51	2.6
HLA-B*08:01	51	7	15	9	FLGMAESLL	Consensus (ann/comblib_sidney2008/smm)	4.8	2353.85	2.8	4183.60	9.5
HLA-B*08:01	49	8	16	9	LPQLLLAAA	Consensus (ann/comblib_sidney2008/smm)	5.0	2730.78	3.2	1744.01	5
HLA-B*08:01	45	9	17	9	GLLNKPICI	Consensus (ann/comblib_sidney2008/smm)	5.2	2614.32	3.1	1826.21	5.2
HLA-B*08:01	36	5	13	9	YTGQMINVL	Consensus (ann/comblib_sidney2008/smm)	5.3	1685.40	2.2	1843.10	5.3
HLA-B*08:01	53	9	17	9	ALRGVTNDL	Consensus (ann/comblib_sidney2008/smm)	5.3	7805.93	8.2	1805.30	5.2
HLA-B*08:01	56	9	18	10	YHSIHAAYQL	Consensus (ann/smm)	5.4	8568.34	9.0	1034.24	1.8
HLA-B*08:01	66	5	13	9	GAGVRAGAI	Consensus (ann/comblib_sidney2008/smm)	5.6	2285.61	2.8	2007.01	5.6
HLA-B*08:01	16	6	15	10	FETLLYRFSF	Consensus (ann/smm)	5.65	2033.79	2.5	3369.92	8.8
HLA-B*08:01	10	8	17	10	DPCQMNDGPL	Consensus (ann/smm)	5.7	6447.96	6.8	1970.70	4.6
HLA-B*08:01	7	9	17	9	RLWLRSQTT	Consensus (ann/comblib_sidney2008/smm)	5.7	4955.81	5.3	2185.50	5.9
HLA-B*08:01	64	9	17	9	RRRARARAR	Consensus (ann/comblib_sidney2008/smm)	5.8	11564.80	14	2101.60	5.8
HLA-B*08:01	25	7	15	9	NTFQHSVVV	Consensus (ann/comblib_sidney2008/smm)	5.9	3346.78	3.8	2160.48	5.9
HLA-B*08:01	73	1	10	10	LPSIRNCYLP	Consensus (ann/smm)	5.95	2355.30	2.8	3440.49	9.1

### Sheet: HLA-B4002 peptides
allele	seq_num	start	end	length	peptide	method	Percentile Rank	ann_ic50	ann_rank	smm_ic50	smm_rank
HLA-B*40:02	16	6	15	10	FETLLYRFSF	Consensus (ann/smm)	0.12	23.42	0.03	50.34	0.2
HLA-B*40:02	13	7	15	9	REHTNLYHV	Consensus (ann/smm)	0.16	22.44	0.03	49.87	0.3
HLA-B*40:02	67	11	19	9	VELGKTFNL	Consensus (ann/smm)	0.17	24.55	0.04	52.46	0.3
HLA-B*40:02	46	10	18	9	YEMELDELL	Consensus (ann/smm)	0.18	40.70	0.07	46.54	0.3
HLA-B*40:02	24	8	16	9	KEASPSWSA	Consensus (ann/smm)	0.22	66.44	0.14	36.05	0.3
HLA-B*40:02	59	7	16	10	AEKFGGSLIV	Consensus (ann/smm)	0.27	63.05	0.13	80.70	0.4
HLA-B*40:02	13	7	16	10	REHTNLYHVP	Consensus (ann/smm)	0.59	134.45	0.29	183.61	0.9
HLA-B*40:02	1	2	11	10	LEDTASIFFL	Consensus (ann/smm)	0.79	90.57	0.19	287.67	1.4
HLA-B*40:02	46	6	14	9	WESPYEMEL	Consensus (ann/smm)	0.8	188.01	0.4	174.53	1.2
HLA-B*40:02	42	11	19	9	YEMIAGQSP	Consensus (ann/smm)	1.05	685.40	1.4	116.91	0.7
HLA-B*40:02	12	10	19	10	FEERENSNPF	Consensus (ann/smm)	1.1	772.42	1.5	155.92	0.7
HLA-B*40:02	11	3	11	9	SEEEAVTII	Consensus (ann/smm)	1.12	368.12	0.74	219.21	1.5
HLA-B*40:02	29	4	13	10	KETSLGPLSC	Consensus (ann/smm)	1.13	321.65	0.66	351.47	1.6
HLA-B*40:02	51	11	19	9	AESLLGLLQ	Consensus (ann/smm)	1.15	828.07	1.6	112.42	0.7
HLA-B*40:02	59	7	15	9	AEKFGGSLI	Consensus (ann/smm)	1.2	633.78	1.3	167.06	1.1
HLA-B*40:02	65	4	13	10	EELFKMPAKL	Consensus (ann/smm)	1.23	269.90	0.57	437.41	1.9
HLA-B*40:02	12	11	19	9	EERENSNPF	Consensus (ann/smm)	1.4	897.31	1.7	167.83	1.1
HLA-B*40:02	2	3	11	9	IEVLRINNT	Consensus (ann/smm)	1.6	1158.88	2.1	160.64	1.1
HLA-B*40:02	30	4	12	9	QEGATSVVL	Consensus (ann/smm)	1.64	78.02	0.17	626.41	3.1
HLA-B*40:02	24	2	10	9	SEVSKSKEA	Consensus (ann/smm)	1.65	653.35	1.4	286.33	1.9
HLA-B*40:02	30	4	13	10	QEGATSVVLV	Consensus (ann/smm)	1.7	1033.08	1.9	326.51	1.5
HLA-B*40:02	45	7	15	9	KDGLLNKPI	Consensus (ann/smm)	1.75	584.17	1.2	400.74	2.3
HLA-B*40:02	4	10	18	9	LETTRVSQI	Consensus (ann/smm)	1.8	651.72	1.4	375.72	2.2
HLA-B*40:02	29	4	12	9	KETSLGPLS	Consensus (ann/smm)	1.85	781.46	1.5	369.71	2.2
HLA-B*40:02	16	6	14	9	FETLLYRFS	Consensus (ann/smm)	1.87	298.97	0.64	633.67	3.1
HLA-B*40:02	37	5	13	9	TEETKRITL	Consensus (ann/smm)	2.2	739.88	1.5	564.75	2.9
HLA-B*40:02	67	8	17	10	QETVELGKTF	Consensus (ann/smm)	2.25	1426.33	2.4	486.28	2.1
HLA-B*40:02	24	8	17	10	KEASPSWSAW	Consensus (ann/smm)	2.5	956.75	1.8	891.03	3.2
HLA-B*40:02	57	4	12	9	SDILGVHLL	Consensus (ann/smm)	2.7	638.26	1.3	939.42	4.1
HLA-B*40:02	6	2	10	9	QENNWPPHM	Consensus (ann/smm)	3.2	681.12	1.4	1177.23	5
HLA-B*40:02	46	10	19	10	YEMELDELLK	Consensus (ann/smm)	3.47	486.62	0.94	2381.72	6
HLA-B*40:02	65	3	11	9	EEELFKMPA	Consensus (ann/smm)	3.65	2554.65	3.7	747.93	3.6
HLA-B*40:02	36	7	15	9	GQMINVLSV	Consensus (ann/smm)	3.7	1272.23	2.2	1270.16	5.2
HLA-B*40:02	19	10	18	9	LDSHSSVIL	Consensus (ann/smm)	3.8	2469.23	3.6	897.14	4
HLA-B*40:02	53	7	15	9	LEALRGVTN	Consensus (ann/smm)	3.85	3759.31	4.8	571.29	2.9
HLA-B*40:02	51	6	14	9	YFLGMAESL	Consensus (ann/smm)	3.85	1929.60	3.0	1066.25	4.7
HLA-B*40:02	45	1	10	10	AEKCTGKDGL	Consensus (ann/smm)	3.9	6626.40	7.1	145.84	0.7
HLA-B*40:02	67	10	19	10	TVELGKTFNL	Consensus (ann/smm)	4.33	80.21	0.17	4016.89	8.5
HLA-B*40:02	46	6	15	10	WESPYEMELD	Consensus (ann/smm)	4.45	3316.97	4.4	1468.55	4.5
HLA-B*40:02	37	5	14	10	TEETKRITLF	Consensus (ann/smm)	4.55	4974.83	5.8	911.78	3.3
HLA-B*40:02	1	3	11	9	EDTASIFFL	Consensus (ann/smm)	4.6	1039.14	1.9	2177.01	7.3
HLA-B*40:02	12	7	15	9	WELFEEREN	Consensus (ann/smm)	4.65	7909.05	8.1	174.93	1.2
HLA-B*40:02	37	6	14	9	EETKRITLF	Consensus (ann/smm)	4.75	2683.53	3.8	1444.97	5.7
HLA-B*40:02	67	8	16	9	QETVELGKT	Consensus (ann/smm)	4.9	2724.82	3.8	1602.73	6
HLA-B*40:02	52	3	12	10	RRFVNVVTTF	Consensus (ann/smm)	5.1	5943.39	6.6	1056.55	3.6
HLA-B*40:02	1	2	10	9	LEDTASIFF	Consensus (ann/smm)	5.15	4405.74	5.3	1169.12	5
HLA-B*40:02	65	4	12	9	EELFKMPAK	Consensus (ann/smm)	5.2	5221.97	6.0	1025.32	4.4
HLA-B*40:02	12	7	16	10	WELFEERENS	Consensus (ann/smm)	5.3	7043.28	7.4	874.76	3.2
HLA-B*40:02	5	5	14	10	EEPDKMHIQM	Consensus (ann/smm)	5.4	6825.20	7.3	1004.36	3.5
HLA-B*40:02	38	9	17	9	SELQPGVQY	Consensus (ann/smm)	5.55	4584	5.4	1451.64	5.7
HLA-B*40:02	60	7	16	10	QESTWFSGPH	Consensus (ann/smm)	5.6	9966.79	9.6	364.66	1.6
HLA-B*40:02	6	2	11	10	QENNWPPHMP	Consensus (ann/smm)	5.7	8586.63	8.6	701.28	2.8
HLA-B*40:02	52	3	11	9	RRFVNVVTT	Consensus (ann/smm)	5.75	2910.88	4.0	2274.36	7.5
HLA-B*40:02	24	2	11	10	SEVSKSKEAS	Consensus (ann/smm)	5.75	8134	8.3	905.50	3.2

### Sheet: HLA_C0304 peptides
allele	seq_num	start	end	length	peptide	method	Percentile Rank	ann_ic50	ann_rank	smm_ic50	smm_rank	netmhcpan_ic50	netmhcpan_rank
HLA-C*03:04	9	3	11	9	FLSSATTTL	netmhcpan	0.03	-	-	-	-	7.30	0.03
HLA-C*03:04	33	3	11	9	KAFNRSSTL	netmhcpan	0.04	-	-	-	-	7.80	0.04
HLA-C*03:04	61	3	11	9	LSMQNNSAF	netmhcpan	0.04	-	-	-	-	9.50	0.04
HLA-C*03:04	9	11	19	9	LSMQNNSVF	netmhcpan	0.05	-	-	-	-	11.90	0.05
HLA-C*03:04	32	2	10	9	MAMYLTYSF	netmhcpan	0.05	-	-	-	-	11.60	0.05
HLA-C*03:04	16	1	9	9	LVVPAFETL	netmhcpan	0.09	-	-	-	-	25.50	0.09
HLA-C*03:04	19	1	10	10	YAAQNLLSHL	netmhcpan	0.1	-	-	-	-	26.70	0.1
HLA-C*03:04	9	5	13	9	SSATTTLSM	netmhcpan	0.11	-	-	-	-	29.60	0.11
HLA-C*03:04	34	11	19	9	AAAAAAANI	netmhcpan	0.21	-	-	-	-	67.40	0.21
HLA-C*03:04	56	10	18	9	HSIHAAYQL	netmhcpan	0.21	-	-	-	-	69.20	0.21
HLA-C*03:04	69	10	18	9	AAARALVNL	netmhcpan	0.21	-	-	-	-	67	0.21
HLA-C*03:04	53	2	10	9	ITHSMLEAL	netmhcpan	0.26	-	-	-	-	95.50	0.26
HLA-C*03:04	14	8	16	9	SASDVSDVI	netmhcpan	0.28	-	-	-	-	105.90	0.28
HLA-C*03:04	36	5	13	9	YTGQMINVL	netmhcpan	0.28	-	-	-	-	107.30	0.28
HLA-C*03:04	59	6	14	9	IAEKFGGSL	netmhcpan	0.28	-	-	-	-	102.70	0.28
HLA-C*03:04	20	10	18	9	VASLHGPIF	netmhcpan	0.3	-	-	-	-	119.40	0.3
HLA-C*03:04	22	9	17	9	ASTDQAAVM	netmhcpan	0.31	-	-	-	-	124.90	0.31
HLA-C*03:04	17	6	14	9	FPLLRGSPF	netmhcpan	0.32	-	-	-	-	127.40	0.32
HLA-C*03:04	25	7	15	9	NTFQHSVVV	netmhcpan	0.37	-	-	-	-	159.70	0.37
HLA-C*03:04	51	10	18	9	MAESLLGLL	netmhcpan	0.4	-	-	-	-	184.90	0.4
HLA-C*03:04	32	8	16	9	YSFHLPKKF	netmhcpan	0.41	-	-	-	-	192.20	0.41
HLA-C*03:04	40	7	15	9	STLGGVFTI	netmhcpan	0.48	-	-	-	-	257.50	0.48
HLA-C*03:04	68	1	9	9	RAGFVLAPI	netmhcpan	0.48	-	-	-	-	255.10	0.48
HLA-C*03:04	32	1	10	10	YMAMYLTYSF	netmhcpan	0.51	-	-	-	-	293.60	0.51
HLA-C*03:04	8	3	11	9	FADCVGDDL	netmhcpan	0.51	-	-	-	-	296.70	0.51
HLA-C*03:04	26	5	13	9	TAAVCMAKL	netmhcpan	0.51	-	-	-	-	285.60	0.51
HLA-C*03:04	34	5	13	9	AAAAAAAAA	netmhcpan	0.51	-	-	-	-	286	0.51
HLA-C*03:04	34	6	14	9	AAAAAAAAA	netmhcpan	0.51	-	-	-	-	286	0.51
HLA-C*03:04	34	7	15	9	AAAAAAAAA	netmhcpan	0.51	-	-	-	-	286	0.51
HLA-C*03:04	34	8	16	9	AAAAAAAAA	netmhcpan	0.51	-	-	-	-	286	0.51
HLA-C*03:04	34	9	17	9	AAAAAAAAA	netmhcpan	0.51	-	-	-	-	286	0.51
HLA-C*03:04	7	11	19	9	WLRSQTTSL	netmhcpan	0.55	-	-	-	-	323.50	0.55
HLA-C*03:04	68	4	13	10	FVLAPICLVL	netmhcpan	0.61	-	-	-	-	385.90	0.61
HLA-C*03:04	68	5	13	9	VLAPICLVL	netmhcpan	0.61	-	-	-	-	372.80	0.61
HLA-C*03:04	22	8	16	9	KASTDQAAV	netmhcpan	0.62	-	-	-	-	393.40	0.62
HLA-C*03:04	68	4	12	9	FVLAPICLV	netmhcpan	0.62	-	-	-	-	386.90	0.62
HLA-C*03:04	19	2	10	9	AAQNLLSHL	netmhcpan	0.64	-	-	-	-	411.20	0.64
HLA-C*03:04	41	2	10	9	VGNTTMHVL	netmhcpan	0.69	-	-	-	-	463	0.69
HLA-C*03:04	67	5	13	9	TSTQETVEL	netmhcpan	0.72	-	-	-	-	491.50	0.72
HLA-C*03:04	30	11	19	9	VLVDAAVDL	netmhcpan	0.77	-	-	-	-	539.30	0.77
HLA-C*03:04	23	11	19	9	FQDSGLSRF	netmhcpan	0.81	-	-	-	-	602.30	0.81
HLA-C*03:04	46	4	12	9	KPWESPYEM	netmhcpan	0.84	-	-	-	-	646.50	0.84
HLA-C*03:04	18	8	16	9	AGHEEYSAM	netmhcpan	0.86	-	-	-	-	673	0.86
HLA-C*03:04	30	2	10	9	TVQEGATSV	netmhcpan	0.86	-	-	-	-	668.50	0.86
HLA-C*03:04	36	9	17	9	MINVLSVQF	netmhcpan	0.88	-	-	-	-	692.30	0.88
HLA-C*03:04	38	2	11	10	TANSVTLSEL	netmhcpan	0.89	-	-	-	-	706.30	0.89
HLA-C*03:04	42	4	13	10	WALGCLPYEM	netmhcpan	0.9	-	-	-	-	717.60	0.9
HLA-C*03:04	25	9	17	9	FQHSVVVPY	netmhcpan	0.9	-	-	-	-	720.70	0.9
HLA-C*03:04	47	8	17	10	YTYLHYGQTV	netmhcpan	0.96	-	-	-	-	801.40	0.96
HLA-C*03:04	9	4	13	10	LSSATTTLSM	netmhcpan	0.98	-	-	-	-	823.90	0.98
HLA-C*03:04	69	9	18	10	RAAARALVNL	netmhcpan	0.98	-	-	-	-	832	0.98
HLA-C*03:04	51	6	14	9	YFLGMAESL	netmhcpan	0.99	-	-	-	-	846.30	0.99
HLA-C*03:04	19	9	17	9	HLDSHSSVI	netmhcpan	1.2	-	-	-	-	1056.50	1.2
HLA-C*03:04	30	9	17	9	SVVLVDAAV	netmhcpan	1.2	-	-	-	-	1037.80	1.2
HLA-C*03:04	51	7	15	9	FLGMAESLL	netmhcpan	1.2	-	-	-	-	909.90	1.2
HLA-C*03:04	57	3	11	9	LSDILGVHL	netmhcpan	1.2	-	-	-	-	1027.60	1.2
HLA-C*03:04	73	11	19	9	HCSPARASL	netmhcpan	1.2	-	-	-	-	1064.40	1.2
HLA-C*03:04	34	10	19	10	AAAAAAAANI	netmhcpan	1.3	-	-	-	-	1208.40	1.3
HLA-C*03:04	56	9	18	10	YHSIHAAYQL	netmhcpan	1.3	-	-	-	-	1122.20	1.3
HLA-C*03:04	1	6	14	9	ASIFFLKEI	netmhcpan	1.3	-	-	-	-	1203.30	1.3
HLA-C*03:04	7	2	10	9	SSSSSYQRL	netmhcpan	1.3	-	-	-	-	1140.50	1.3
HLA-C*03:04	59	10	18	9	FGGSLIVAF	netmhcpan	1.3	-	-	-	-	1101.80	1.3
HLA-C*03:04	4	1	10	10	FSKNHQTQSL	netmhcpan	1.4	-	-	-	-	1307	1.4
HLA-C*03:04	61	2	11	10	TLSMQNNSAF	netmhcpan	1.4	-	-	-	-	1328.70	1.4
HLA-C*03:04	34	4	12	9	GAAAAAAAA	netmhcpan	1.4	-	-	-	-	1348.20	1.4
HLA-C*03:04	69	4	12	9	ASAPARAAA	netmhcpan	1.4	-	-	-	-	1323.10	1.4
HLA-C*03:04	9	2	11	10	TFLSSATTTL	netmhcpan	1.5	-	-	-	-	1574.40	1.5
HLA-C*03:04	9	10	19	10	TLSMQNNSVF	netmhcpan	1.5	-	-	-	-	1614.70	1.5
HLA-C*03:04	16	2	10	9	VVPAFETLL	netmhcpan	1.5	-	-	-	-	1573.70	1.5
HLA-C*03:04	19	1	9	9	YAAQNLLSH	netmhcpan	1.5	-	-	-	-	1416.30	1.5
HLA-C*03:04	20	9	17	9	QVASLHGPI	netmhcpan	1.5	-	-	-	-	1435.10	1.5
HLA-C*03:04	34	1	9	9	HTAGAAAAA	netmhcpan	1.5	-	-	-	-	1571.20	1.5
HLA-C*03:04	40	11	19	9	GVFTITLVF	netmhcpan	1.5	-	-	-	-	1586.30	1.5
HLA-C*03:04	55	7	15	9	SGLCPGPNL	netmhcpan	1.5	-	-	-	-	1557.20	1.5
HLA-C*03:04	61	11	19	9	FGDLKSDEM	netmhcpan	1.5	-	-	-	-	1633.70	1.5
HLA-C*03:04	33	2	11	10	GKAFNRSSTL	netmhcpan	1.6	-	-	-	-	1769.80	1.6
HLA-C*03:04	36	2	10	9	VGVYTGQMI	netmhcpan	1.6	-	-	-	-	1843.70	1.6
HLA-C*03:04	44	7	15	9	SSSSSPNGF	netmhcpan	1.6	-	-	-	-	1784.40	1.6
HLA-C*03:04	49	10	18	9	QLLLAAAAL	netmhcpan	1.6	-	-	-	-	1764.50	1.6
HLA-C*03:04	51	9	17	9	GMAESLLGL	netmhcpan	1.6	-	-	-	-	1843.60	1.6
HLA-C*03:04	22	8	17	10	KASTDQAAVM	netmhcpan	1.7	-	-	-	-	1928.40	1.7
HLA-C*03:04	41	5	13	9	TTMHVLKDL	netmhcpan	1.7	-	-	-	-	1972.60	1.7
HLA-C*03:04	73	1	9	9	LPSIRNCYL	netmhcpan	1.7	-	-	-	-	1896.70	1.7
HLA-C*03:04	16	1	10	10	LVVPAFETLL	netmhcpan	1.8	-	-	-	-	2155.10	1.8
HLA-C*03:04	71	9	18	10	YGPVNGYQPV	netmhcpan	1.8	-	-	-	-	2132.70	1.8
HLA-C*03:04	29	6	14	9	TSLGPLSCV	netmhcpan	1.8	-	-	-	-	2114.20	1.8
HLA-C*03:04	36	7	15	9	GQMINVLSV	netmhcpan	1.8	-	-	-	-	2180.70	1.8
HLA-C*03:04	18	7	16	10	TAGHEEYSAM	netmhcpan	1.9	-	-	-	-	2206.90	1.9
HLA-C*03:04	6	10	18	9	MPIPEYGTY	netmhcpan	1.9	-	-	-	-	2217	1.9
HLA-C*03:04	28	11	19	9	RTLPVAQAY	netmhcpan	1.9	-	-	-	-	2329.30	1.9
HLA-C*03:04	24	11	19	9	SPSWSAWQL	netmhcpan	2.0	-	-	-	-	2585.70	2.0
HLA-C*03:04	40	9	17	9	LGGVFTITL	netmhcpan	2.0	-	-	-	-	2607.30	2.0
HLA-C*03:04	47	6	14	9	FSYTYLHYG	netmhcpan	2.0	-	-	-	-	2482	2.0
HLA-C*03:04	17	5	14	10	FFPLLRGSPF	netmhcpan	2.1	-	-	-	-	2774.20	2.1
HLA-C*03:04	7	4	12	9	SSSYQRLWL	netmhcpan	2.1	-	-	-	-	2790.80	2.1
HLA-C*03:04	14	7	15	9	VSASDVSDV	netmhcpan	2.1	-	-	-	-	2761.20	2.1
HLA-C*03:04	9	3	12	10	FLSSATTTLS	netmhcpan	2.2	-	-	-	-	2962.90	2.2
HLA-C*03:04	26	1	10	10	YVRKTAAVCM	netmhcpan	2.2	-	-	-	-	2874.80	2.2
HLA-C*03:04	28	7	15	9	VKVDRTLPV	netmhcpan	2.2	-	-	-	-	2999.60	2.2
HLA-C*03:04	44	8	16	9	SSSSPNGFI	netmhcpan	2.2	-	-	-	-	3023.70	2.2
HLA-C*03:04	49	5	13	9	RLVLPQLLL	netmhcpan	2.2	-	-	-	-	2954.90	2.2
HLA-C*03:04	53	5	13	9	SMLEALRGV	netmhcpan	2.3	-	-	-	-	3203.40	2.3
HLA-C*03:04	74	8	16	9	HYAWGLRAI	netmhcpan	2.3	-	-	-	-	3088.90	2.3
HLA-C*03:04	32	2	11	10	MAMYLTYSFH	netmhcpan	2.4	-	-	-	-	3392.40	2.4
HLA-C*03:04	46	2	10	9	FIKPWESPY	netmhcpan	2.4	-	-	-	-	3395.50	2.4
HLA-C*03:04	51	8	17	10	LGMAESLLGL	netmhcpan	2.5	-	-	-	-	3632.90	2.5
HLA-C*03:04	11	2	10	9	VSEEEAVTI	netmhcpan	2.5	-	-	-	-	3512.90	2.5
HLA-C*03:04	30	3	11	9	VQEGATSVV	netmhcpan	2.5	-	-	-	-	3507.90	2.5
HLA-C*03:04	36	1	9	9	LVGVYTGQM	netmhcpan	2.5	-	-	-	-	3648.60	2.5
HLA-C*03:04	52	4	12	9	RFVNVVTTF	netmhcpan	2.5	-	-	-	-	3596.70	2.5
HLA-C*03:04	65	5	13	9	ELFKMPAKL	netmhcpan	2.5	-	-	-	-	3681	2.5
HLA-C*03:04	68	7	15	9	APICLVLIV	netmhcpan	2.5	-	-	-	-	3610.60	2.5
HLA-C*03:04	11	1	10	10	YVSEEEAVTI	netmhcpan	2.6	-	-	-	-	3726	2.6
HLA-C*03:04	28	4	13	10	YPDVKVDRTL	netmhcpan	2.6	-	-	-	-	3736.80	2.6
HLA-C*03:04	6	4	12	9	NNWPPHMPI	netmhcpan	2.6	-	-	-	-	3879.80	2.6
HLA-C*03:04	34	2	10	9	TAGAAAAAA	netmhcpan	2.6	-	-	-	-	3697.60	2.6
HLA-C*03:04	71	10	18	9	GPVNGYQPV	netmhcpan	2.6	-	-	-	-	3755.40	2.6
HLA-C*03:04	23	2	11	10	SPTAPPDLSF	netmhcpan	2.7	-	-	-	-	3949.20	2.7
HLA-C*03:04	69	6	15	10	APARAAARAL	netmhcpan	2.7	-	-	-	-	3922.80	2.7
HLA-C*03:04	8	11	19	9	LPWGWEAGF	netmhcpan	2.7	-	-	-	-	3925.90	2.7
HLA-C*03:04	32	4	12	9	MYLTYSFHL	netmhcpan	2.7	-	-	-	-	4044.30	2.7
HLA-C*03:04	61	3	12	10	LSMQNNSAFG	netmhcpan	2.8	-	-	-	-	4203.30	2.8
HLA-C*03:04	9	1	9	9	VTFLSSATT	netmhcpan	2.8	-	-	-	-	4257.40	2.8
HLA-C*03:04	26	1	9	9	YVRKTAAVC	netmhcpan	2.8	-	-	-	-	4102	2.8
HLA-C*03:04	35	6	14	9	WRTPPPRSL	netmhcpan	2.8	-	-	-	-	4292.20	2.8
HLA-C*03:04	40	5	13	9	MNSTLGGVF	netmhcpan	2.8	-	-	-	-	4070.70	2.8
HLA-C*03:04	66	6	14	9	AGVRAGAIV	netmhcpan	2.8	-	-	-	-	4261.20	2.8
HLA-C*03:04	19	7	16	10	LSHLDSHSSV	netmhcpan	2.9	-	-	-	-	4509.70	2.9
HLA-C*03:04	5	10	18	9	MHIQMNDVI	netmhcpan	2.9	-	-	-	-	4410.40	2.9
HLA-C*03:04	47	8	16	9	YTYLHYGQT	netmhcpan	2.9	-	-	-	-	4328.70	2.9
HLA-C*03:04	51	2	10	9	AQVVYFLGM	netmhcpan	2.9	-	-	-	-	4417.90	2.9
HLA-C*03:04	74	11	19	9	WGLRAIKSV	netmhcpan	2.9	-	-	-	-	4466.80	2.9
HLA-C*03:04	30	1	10	10	WTVQEGATSV	netmhcpan	3.0	-	-	-	-	4608.60	3.0
HLA-C*03:04	10	4	12	9	LWYNDPCQM	netmhcpan	3.0	-	-	-	-	4743.40	3.0
HLA-C*03:04	47	10	18	9	YLHYGQTVT	netmhcpan	3.0	-	-	-	-	4537.80	3.0
HLA-C*03:04	47	11	19	9	LHYGQTVTY	netmhcpan	3.0	-	-	-	-	4623.10	3.0
HLA-C*03:04	64	11	19	9	RARARARAA	netmhcpan	3.0	-	-	-	-	4664.40	3.0
HLA-C*03:04	67	9	17	9	ETVELGKTF	netmhcpan	3.0	-	-	-	-	4705.50	3.0
HLA-C*03:04	14	7	16	10	VSASDVSDVI	netmhcpan	3.1	-	-	-	-	4805.10	3.1
HLA-C*03:04	25	6	15	10	RNTFQHSVVV	netmhcpan	3.1	-	-	-	-	4781.90	3.1
HLA-C*03:04	47	10	19	10	YLHYGQTVTY	netmhcpan	3.1	-	-	-	-	5044.10	3.1
HLA-C*03:04	24	9	17	9	EASPSWSAW	netmhcpan	3.1	-	-	-	-	4852.40	3.1
HLA-C*03:04	57	8	16	9	GVHLLGHQL	netmhcpan	3.1	-	-	-	-	5045.40	3.1
HLA-C*03:04	46	8	17	10	SPYEMELDEL	netmhcpan	3.2	-	-	-	-	5231.30	3.2
HLA-C*03:04	32	6	14	9	LTYSFHLPK	netmhcpan	3.2	-	-	-	-	5175.10	3.2
HLA-C*03:04	32	8	17	10	YSFHLPKKFI	netmhcpan	3.3	-	-	-	-	5404	3.3
HLA-C*03:04	37	4	13	10	MTEETKRITL	netmhcpan	3.3	-	-	-	-	5486.10	3.3
HLA-C*03:04	11	11	19	9	IGNPWPDDL	netmhcpan	3.3	-	-	-	-	5346.20	3.3
HLA-C*03:04	68	6	14	9	LAPICLVLI	netmhcpan	3.3	-	-	-	-	5431.20	3.3
HLA-C*03:04	68	11	19	9	LVLIVGGYF	netmhcpan	3.3	-	-	-	-	5337.20	3.3
HLA-C*03:04	26	4	13	10	KTAAVCMAKL	netmhcpan	3.4	-	-	-	-	5703.10	3.4
HLA-C*03:04	19	8	16	9	SHLDSHSSV	netmhcpan	3.4	-	-	-	-	5714.30	3.4
HLA-C*03:04	60	4	12	9	HLAQESTWF	netmhcpan	3.4	-	-	-	-	5692	3.4
HLA-C*03:04	33	3	12	10	KAFNRSSTLT	netmhcpan	3.5	-	-	-	-	5844.40	3.5
HLA-C*03:04	26	10	18	9	MAKLHDINA	netmhcpan	3.6	-	-	-	-	6167.20	3.6
HLA-C*03:04	57	3	12	10	LSDILGVHLL	netmhcpan	3.7	-	-	-	-	6216.90	3.7
HLA-C*03:04	41	6	14	9	TMHVLKDLL	netmhcpan	3.7	-	-	-	-	6362.20	3.7
HLA-C*03:04	43	8	16	9	RGACYKHTF	netmhcpan	3.7	-	-	-	-	6357.40	3.7
HLA-C*03:04	46	10	18	9	YEMELDELL	netmhcpan	3.7	-	-	-	-	6357.80	3.7
HLA-C*03:04	55	1	9	9	GPNPRPSGL	netmhcpan	3.7	-	-	-	-	6246.20	3.7
HLA-C*03:04	21	4	12	9	SSLFTPRPC	netmhcpan	3.8	-	-	-	-	6456.10	3.8
HLA-C*03:04	41	1	9	9	TVGNTTMHV	netmhcpan	3.8	-	-	-	-	6490.40	3.8
HLA-C*03:04	46	6	14	9	WESPYEMEL	netmhcpan	3.8	-	-	-	-	6480.10	3.8
HLA-C*03:04	30	10	19	10	VVLVDAAVDL	netmhcpan	3.9	-	-	-	-	6641.30	3.9
HLA-C*03:04	46	3	12	10	IKPWESPYEM	netmhcpan	3.9	-	-	-	-	6738.10	3.9
HLA-C*03:04	1	8	16	9	IFFLKEIQL	netmhcpan	3.9	-	-	-	-	6650.10	3.9
HLA-C*03:04	28	1	9	9	ASSYPDVKV	netmhcpan	3.9	-	-	-	-	6814.40	3.9
HLA-C*03:04	70	8	16	9	GPPAQQLAL	netmhcpan	3.9	-	-	-	-	6789.60	3.9
HLA-C*03:04	51	1	10	10	IAQVVYFLGM	netmhcpan	4.0	-	-	-	-	6921.70	4.0
HLA-C*03:04	23	1	9	9	KSPTAPPDL	netmhcpan	4.0	-	-	-	-	6916	4.0
HLA-C*03:04	34	3	11	9	AGAAAAAAA	netmhcpan	4.0	-	-	-	-	6911.20	4.0
HLA-C*03:04	48	6	15	10	FTVKRNWYPY	netmhcpan	4.1	-	-	-	-	7096.90	4.1
HLA-C*03:04	70	7	16	10	LGPPAQQLAL	netmhcpan	4.1	-	-	-	-	7091.20	4.1
HLA-C*03:04	49	6	14	9	LVLPQLLLA	netmhcpan	4.1	-	-	-	-	7052.40	4.1
HLA-C*03:04	69	7	15	9	PARAAARAL	netmhcpan	4.1	-	-	-	-	7045.30	4.1
HLA-C*03:04	59	6	15	10	IAEKFGGSLI	netmhcpan	4.2	-	-	-	-	7310.60	4.2
HLA-C*03:04	63	3	11	9	AGVPAGDGV	netmhcpan	4.2	-	-	-	-	7375.60	4.2
HLA-C*03:04	20	5	13	9	QCLAQVASL	netmhcpan	4.3	-	-	-	-	7552	4.3
HLA-C*03:04	29	3	11	9	MKETSLGPL	netmhcpan	4.3	-	-	-	-	7588.30	4.3
HLA-C*03:04	40	1	9	9	VRSKMNSTL	netmhcpan	4.3	-	-	-	-	7642	4.3
HLA-C*03:04	65	9	17	9	MPAKLFRFA	netmhcpan	4.3	-	-	-	-	7659.70	4.3
HLA-C*03:04	1	5	14	10	TASIFFLKEI	netmhcpan	4.4	-	-	-	-	7768.20	4.4
HLA-C*03:04	14	4	12	9	QSVVSASDV	netmhcpan	4.4	-	-	-	-	7773	4.4
HLA-C*03:04	16	3	11	9	VPAFETLLY	netmhcpan	4.4	-	-	-	-	7870.50	4.4
HLA-C*03:04	29	2	11	10	TMKETSLGPL	netmhcpan	4.5	-	-	-	-	7929.40	4.5
HLA-C*03:04	36	9	18	10	MINVLSVQFM	netmhcpan	4.5	-	-	-	-	7975.40	4.5
HLA-C*03:04	11	1	9	9	YVSEEEAVT	netmhcpan	4.5	-	-	-	-	8094.80	4.5
HLA-C*03:04	24	6	14	9	KSKEASPSW	netmhcpan	4.5	-	-	-	-	7976.60	4.5
HLA-C*03:04	32	1	9	9	YMAMYLTYS	netmhcpan	4.5	-	-	-	-	7946.80	4.5
HLA-C*03:04	52	1	9	9	YNRRFVNVV	netmhcpan	4.5	-	-	-	-	7972.40	4.5
HLA-C*03:04	19	9	18	10	HLDSHSSVIL	netmhcpan	4.6	-	-	-	-	8234.90	4.6
HLA-C*03:04	36	6	15	10	TGQMINVLSV	netmhcpan	4.6	-	-	-	-	8206.80	4.6
HLA-C*03:04	41	1	10	10	TVGNTTMHVL	netmhcpan	4.6	-	-	-	-	8233.30	4.6
HLA-C*03:04	57	2	11	10	HLSDILGVHL	netmhcpan	4.6	-	-	-	-	8259	4.6
HLA-C*03:04	20	8	17	10	AQVASLHGPI	netmhcpan	4.7	-	-	-	-	8507.90	4.7
HLA-C*03:04	15	11	19	9	RLTECLETI	netmhcpan	4.7	-	-	-	-	8562.90	4.7
HLA-C*03:04	49	8	16	9	LPQLLLAAA	netmhcpan	4.7	-	-	-	-	8464.30	4.7
HLA-C*03:04	65	7	16	10	FKMPAKLFRF	netmhcpan	4.8	-	-	-	-	8709.60	4.8
HLA-C*03:04	30	8	16	9	TSVVLVDAA	netmhcpan	4.8	-	-	-	-	8706.90	4.8
HLA-C*03:04	52	5	13	9	FVNVVTTFG	netmhcpan	4.8	-	-	-	-	8656.30	4.8
HLA-C*03:04	53	9	17	9	ALRGVTNDL	netmhcpan	4.8	-	-	-	-	8704.30	4.8
HLA-C*03:04	11	7	15	9	AVTIIGNPW	netmhcpan	4.9	-	-	-	-	8842.70	4.9
HLA-C*03:04	47	3	11	9	NGKFSYTYL	netmhcpan	4.9	-	-	-	-	8978.50	4.9
HLA-C*03:04	53	4	13	10	HSMLEALRGV	netmhcpan	5.0	-	-	-	-	9076.20	5.0
HLA-C*03:04	56	3	12	10	TPSWGGYHSI	netmhcpan	5.0	-	-	-	-	9209	5.0
HLA-C*03:04	51	6	15	10	YFLGMAESLL	netmhcpan	5.1	-	-	-	-	9323.90	5.1
HLA-C*03:04	63	5	13	9	VPAGDGVEA	netmhcpan	5.1	-	-	-	-	9499.80	5.1
HLA-C*03:04	66	5	13	9	GAGVRAGAI	netmhcpan	5.1	-	-	-	-	9316.70	5.1
HLA-C*03:04	23	3	11	9	PTAPPDLSF	netmhcpan	5.2	-	-	-	-	9564.90	5.2
HLA-C*03:04	36	10	18	9	INVLSVQFM	netmhcpan	5.2	-	-	-	-	9573.10	5.2
HLA-C*03:04	56	7	15	9	GGYHSIHAA	netmhcpan	5.2	-	-	-	-	9719.10	5.2
HLA-C*03:04	20	9	18	10	QVASLHGPIF	netmhcpan	5.3	-	-	-	-	9845.50	5.3
HLA-C*03:04	59	5	14	10	CIAEKFGGSL	netmhcpan	5.3	-	-	-	-	9867.90	5.3
HLA-C*03:04	68	6	15	10	LAPICLVLIV	netmhcpan	5.3	-	-	-	-	9757	5.3
HLA-C*03:04	1	1	9	9	QLEDTASIF	netmhcpan	5.3	-	-	-	-	9781.90	5.3
HLA-C*03:04	42	5	13	9	ALGCLPYEM	netmhcpan	5.3	-	-	-	-	9850.40	5.3
HLA-C*03:04	47	9	17	9	TYLHYGQTV	netmhcpan	5.3	-	-	-	-	9784.10	5.3
HLA-C*03:04	66	9	17	9	RAGAIVPQA	netmhcpan	5.3	-	-	-	-	9842.50	5.3
HLA-C*03:04	2	8	16	9	INNTYRRVL	netmhcpan	5.4	-	-	-	-	10079.30	5.4
HLA-C*03:04	74	9	17	9	YAWGLRAIK	netmhcpan	5.4	-	-	-	-	9939.80	5.4
HLA-C*03:04	4	2	10	9	SKNHQTQSL	netmhcpan	5.5	-	-	-	-	10126.40	5.5
HLA-C*03:04	5	6	14	9	EPDKMHIQM	netmhcpan	5.5	-	-	-	-	10269.50	5.5
HLA-C*03:04	50	11	19	9	SPHSPCEGL	netmhcpan	5.5	-	-	-	-	10122.90	5.5
HLA-C*03:04	69	11	19	9	AARALVNLA	netmhcpan	5.5	-	-	-	-	10208.30	5.5
HLA-C*03:04	72	1	9	9	RTHTGEKPY	netmhcpan	5.5	-	-	-	-	10126	5.5
HLA-C*03:04	17	6	15	10	FPLLRGSPFK	netmhcpan	5.7	-	-	-	-	10719.90	5.7
HLA-C*03:04	20	4	13	10	LQCLAQVASL	netmhcpan	5.7	-	-	-	-	10619.50	5.7
HLA-C*03:04	32	3	12	10	AMYLTYSFHL	netmhcpan	5.7	-	-	-	-	10579.60	5.7
HLA-C*03:04	34	3	12	10	AGAAAAAAAA	netmhcpan	5.7	-	-	-	-	10732.90	5.7
HLA-C*03:04	34	5	14	10	AAAAAAAAAA	netmhcpan	5.7	-	-	-	-	10746.30	5.7
HLA-C*03:04	34	6	15	10	AAAAAAAAAA	netmhcpan	5.7	-	-	-	-	10746.30	5.7
HLA-C*03:04	34	7	16	10	AAAAAAAAAA	netmhcpan	5.7	-	-	-	-	10746.30	5.7
HLA-C*03:04	34	8	17	10	AAAAAAAAAA	netmhcpan	5.7	-	-	-	-	10746.30	5.7
HLA-C*03:04	13	5	13	9	YCREHTNLY	netmhcpan	5.7	-	-	-	-	10638.60	5.7
HLA-C*03:04	74	3	11	9	LSKQDHYAW	netmhcpan	5.7	-	-	-	-	10529.60	5.7
HLA-C*03:04	30	3	12	10	VQEGATSVVL	netmhcpan	5.8	-	-	-	-	10822.90	5.8
HLA-C*03:04	44	9	17	9	SSSPNGFIT	netmhcpan	5.8	-	-	-	-	10874.60	5.8
HLA-C*03:04	49	3	11	9	CGRLVLPQL	netmhcpan	5.8	-	-	-	-	10915.20	5.8
HLA-C*03:04	36	8	17	10	QMINVLSVQF	netmhcpan	5.9	-	-	-	-	11093.80	5.9
HLA-C*03:04	35	8	16	9	TPPPRSLPA	netmhcpan	5.9	-	-	-	-	11059.60	5.9
HLA-C*03:04	51	5	14	10	VYFLGMAESL	netmhcpan	6.0	-	-	-	-	11359.10	6.0
HLA-C*03:04	9	4	12	9	LSSATTTLS	netmhcpan	6.0	-	-	-	-	11340.60	6.0
HLA-C*03:04	9	10	18	9	TLSMQNNSV	netmhcpan	6.0	-	-	-	-	11393.20	6.0
HLA-C*03:04	38	3	11	9	ANSVTLSEL	netmhcpan	6.0	-	-	-	-	11212.50	6.0
HLA-C*03:04	49	11	19	9	LLLAAAALA	netmhcpan	6.0	-	-	-	-	11187	6.0
HLA-C*03:04	70	6	14	9	ELGPPAQQL	netmhcpan	6.0	-	-	-	-	11292.40	6.0

### Sheet: HLA-C0701 peptides
allele	seq_num	start	end	length	peptide	method	Percentile Rank	ann_ic50	ann_rank	smm_ic50	smm_rank
HLA-C*07:01	16	11	19	9	YRFSFPHSK	Consensus (ann/smm)	0.22	134.72	0.04	7.54	0.4
HLA-C*07:01	39	8	16	9	TRSNRAVYW	Consensus (ann/smm)	0.22	122.86	0.04	6.28	0.4
HLA-C*07:01	7	3	11	9	SSSSYQRLW	Consensus (ann/smm)	0.33	1739.61	0.46	4.07	0.2
HLA-C*07:01	52	3	11	9	RRFVNVVTT	Consensus (ann/smm)	0.4	680.27	0.19	12.83	0.6
HLA-C*07:01	47	6	14	9	FSYTYLHYG	Consensus (ann/smm)	0.47	1340.61	0.35	11.92	0.6
HLA-C*07:01	53	10	18	9	LRGVTNDLL	Consensus (ann/smm)	0.47	942.43	0.25	14.26	0.7
HLA-C*07:01	25	7	15	9	NTFQHSVVV	Consensus (ann/smm)	0.49	1042.96	0.28	15.71	0.7
HLA-C*07:01	25	5	13	9	DRNTFQHSV	Consensus (ann/smm)	0.49	2323.21	0.59	7.31	0.4
HLA-C*07:01	69	8	16	9	ARAAARALV	Consensus (ann/smm)	0.53	536.18	0.15	18.20	0.9
HLA-C*07:01	50	9	17	9	ERSPHSPCE	Consensus (ann/smm)	0.54	2319.32	0.58	10.60	0.5
HLA-C*07:01	7	5	13	9	SSYQRLWLR	Consensus (ann/smm)	0.64	2701.83	0.67	12.11	0.6
HLA-C*07:01	13	4	13	10	FYCREHTNLY	ann	0.77	3124.66	0.77	-	-
HLA-C*07:01	33	6	14	9	NRSSTLTKH	Consensus (ann/smm)	0.93	3499.72	0.86	21.44	1
HLA-C*07:01	35	6	14	9	WRTPPPRSL	Consensus (ann/smm)	1.15	270.54	0.09	41.42	2.2
HLA-C*07:01	12	2	10	9	RRNHFWELF	Consensus (ann/smm)	1.22	910.34	0.24	41.90	2.2
HLA-C*07:01	73	4	12	9	IRNCYLPHC	Consensus (ann/smm)	1.23	3970.86	0.96	27.11	1.5
HLA-C*07:01	64	9	17	9	RRRARARAR	Consensus (ann/smm)	1.24	1021.70	0.28	41.70	2.2
HLA-C*07:01	39	3	11	9	DRDPDTRSN	Consensus (ann/smm)	1.25	6368.84	1.8	13.75	0.7
HLA-C*07:01	40	1	9	9	VRSKMNSTL	Consensus (ann/smm)	1.28	201.31	0.07	48.21	2.5
HLA-C*07:01	49	4	12	9	GRLVLPQLL	Consensus (ann/smm)	1.3	1491.52	0.39	43.47	2.2
HLA-C*07:01	13	5	13	9	YCREHTNLY	Consensus (ann/smm)	1.32	127.27	0.04	50.14	2.6
HLA-C*07:01	13	6	14	9	CREHTNLYH	Consensus (ann/smm)	1.44	1805.48	0.48	47.22	2.4
HLA-C*07:01	54	4	12	9	LRDDIGRGA	Consensus (ann/smm)	1.45	7179.23	2.0	18.76	0.9
HLA-C*07:01	2	10	18	9	NTYRRVLLK	Consensus (ann/smm)	1.55	4630.16	1.3	34.29	1.8
HLA-C*07:01	3	4	12	9	CRNPDCCGV	Consensus (ann/smm)	1.56	2913.81	0.72	46.36	2.4
HLA-C*07:01	12	1	9	9	QRRNHFWEL	Consensus (ann/smm)	1.56	402.73	0.12	56.91	3
HLA-C*07:01	64	7	15	9	LRRRRARAR	Consensus (ann/smm)	1.65	1930.19	0.5	52.99	2.8
HLA-C*07:01	68	4	12	9	FVLAPICLV	Consensus (ann/smm)	1.94	2267.85	0.58	65.49	3.3
HLA-C*07:01	2	8	16	9	INNTYRRVL	Consensus (ann/smm)	2.02	502.28	0.14	77.12	3.9
HLA-C*07:01	26	1	10	10	YVRKTAAVCM	ann	2.4	8280.43	2.4	-	-
HLA-C*07:01	64	5	13	9	CRLRRRRAR	Consensus (ann/smm)	2.61	1631.96	0.43	94.44	4.8
HLA-C*07:01	35	11	19	9	PRSLPAKLP	Consensus (ann/smm)	2.65	13047.21	4.1	24.61	1.2
HLA-C*07:01	2	9	17	9	NNTYRRVLL	Consensus (ann/smm)	2.84	3561.61	0.88	94.01	4.8
HLA-C*07:01	26	2	10	9	VRKTAAVCM	Consensus (ann/smm)	2.99	262.80	0.08	119.72	5.9
HLA-C*07:01	52	3	12	10	RRFVNVVTTF	ann	3.1	10578.60	3.1	-	-
HLA-C*07:01	52	2	10	9	NRRFVNVVT	Consensus (ann/smm)	3.25	14444.33	4.7	34.21	1.8
HLA-C*07:01	16	10	19	10	LYRFSFPHSK	ann	3.3	11131.79	3.3	-	-
HLA-C*07:01	65	7	16	10	FKMPAKLFRF	ann	3.4	11337.21	3.4	-	-
HLA-C*07:01	4	1	10	10	FSKNHQTQSL	ann	3.5	11401.30	3.5	-	-
HLA-C*07:01	48	9	17	9	KRNWYPYNG	Consensus (ann/smm)	3.6	12185.38	3.8	67.63	3.4
HLA-C*07:01	39	11	19	9	NRAVYWKQS	Consensus (ann/smm)	3.6	16991.40	6.0	24.44	1.2
HLA-C*07:01	4	1	9	9	FSKNHQTQS	Consensus (ann/smm)	3.7	12238.36	3.8	70.82	3.6
HLA-C*07:01	43	5	13	9	LRGRGACYK	Consensus (ann/smm)	3.7	9185.78	2.6	94.23	4.8
HLA-C*07:01	13	5	14	10	YCREHTNLYH	ann	3.8	12324.20	3.8	-	-
HLA-C*07:01	48	1	9	9	NRKSPFTVK	Consensus (ann/smm)	3.85	13071.79	4.1	70.01	3.6
HLA-C*07:01	39	7	16	10	DTRSNRAVYW	ann	3.9	12520.16	3.9	-	-
HLA-C*07:01	47	8	17	10	YTYLHYGQTV	ann	3.9	12477.02	3.9	-	-
HLA-C*07:01	58	7	15	9	QRIPTGQKS	Consensus (ann/smm)	3.9	7101.44	2.0	118.90	5.8
HLA-C*07:01	15	8	16	9	VRGRLTECL	Consensus (ann/smm)	3.95	679.60	0.19	156.38	7.7
HLA-C*07:01	33	3	11	9	KAFNRSSTL	Consensus (ann/smm)	4.05	374.78	0.11	166.41	8
HLA-C*07:01	35	2	10	9	FRGSWRTPP	Consensus (ann/smm)	4.09	1859.75	0.48	156.38	7.7
HLA-C*07:01	39	8	17	10	TRSNRAVYWK	ann	4.1	13053.29	4.1	-	-
HLA-C*07:01	16	4	12	9	PAFETLLYR	Consensus (ann/smm)	4.25	9809.95	2.9	113.02	5.6
HLA-C*07:01	11	11	19	9	IGNPWPDDL	Consensus (ann/smm)	4.8	5353.32	1.5	168.72	8.1
HLA-C*07:01	35	5	14	10	SWRTPPPRSL	ann	5.0	14931.69	5.0	-	-
HLA-C*07:01	47	9	17	9	TYLHYGQTV	Consensus (ann/smm)	5.03	3492.65	0.86	195.06	9.2
HLA-C*07:01	71	2	10	9	MVPPPQLYG	Consensus (ann/smm)	5.2	9973.60	2.9	151.76	7.5
HLA-C*07:01	37	4	12	9	MTEETKRIT	Consensus (ann/smm)	5.25	9678.27	2.8	155.66	7.7
HLA-C*07:01	2	6	14	9	LRINNTYRR	Consensus (ann/smm)	5.35	7255.53	2.1	179.96	8.6
HLA-C*07:01	61	11	19	9	FGDLKSDEM	Consensus (ann/smm)	5.55	13500.28	4.3	139.05	6.8
HLA-C*07:01	40	1	10	10	VRSKMNSTLG	ann	5.6	16270.47	5.6	-	-
HLA-C*07:01	7	4	12	9	SSSYQRLWL	Consensus (ann/smm)	5.6	5430.21	1.5	213.88	9.7
HLA-C*07:01	43	2	10	9	KSMLRGRGA	Consensus (ann/smm)	5.75	18340.98	6.8	93.58	4.7
HLA-C*07:01	59	2	10	9	NRACIAEKF	Consensus (ann/smm)	5.75	13732.17	4.4	145.60	7.1
HLA-C*07:01	32	8	17	10	YSFHLPKKFI	ann	5.9	16786.91	5.9	-	-

### Sheet: synthesized and tested
		1	2	3	4	5	6	7	8	9	10	11	12
	A	ILDTAGHEEY	LSELQPGVQY	FTVKRNWYPY	VVPAFETLLY	LSDILGVHL	WWALGCLPY	NTSFFPLLR	YLHYGQTVTY	LSDILGVHLL	ILNGKFSYTY	LTYSFHLPK	VPAFETLLY
	B	GACYKHTFY	FIKPWESPY	ASDVSDVIK	ETSLGPLSCV	AMYLTYSFHL	FVLAPICLV	SMLEALRGV	TLSELQPGV	GMAESLLGL	HSMLEALRGV	LGMAESLLGL	HLLGHQLPPA
	C	FVLAPICLVL	YYSKNLNSFF*	VLAPICLVLI	FLGMAESLL	GMAESLLGLL	VTLSELQPGV	KQDHYAWGL	KMNSTLGGV	CRLRRRRARA	FPLLRGSPF	RLRRRRARA	FSKNHQTQSL
	D	LWLRSQTTSL	CIAEKFGGSL	LRRRRARARA	TMKETSLGPL	MAKLHDINA	LCRLRRRRA	MPAKLFRFA	MLRGRGACY	TLLYRFSFP	LRRRRARAR	VYQYTFPDF*	NFYCREHTNL
	E	FETLLYRFSF	REHTNLYHV	YEMELDELL	KEASPSWSA	YMAMYLTYSF	AEKFGGSLIV	REHTNLYHVP	LEDTASIFFL	WESPYEMEL	FEERENSNPF	SEEEAVTII	KETSLGPLSC
	F	AEKFGGSLI	EELFKMPAKL	IEVLRINNT	QEGATSVVL	FLSSATTTL	KAFNRSSTL	LSMQNNSAF	MAMYLTYSF	YAAQNLLSHL	SSATTTLSM	HSIHAAYQL	AAARALVNL
	G	ITHSMLEAL	SASDVSDVI	YTGQMINVL	IAEKFGGSL	VASLHGPIF	NTFQHSVVV	AGHEEYSAM	TAGHEEYSAM	TRSNRAVYW	SSSSYQRLW	RRFVNVVTT	FSYTYLHYG
	H	LRGVTNDLL	DRNTFQHSV	ARAAARALV	ERSPHSPCE	SSYQRLWLR	FYCREHTNLY	NRSSTLTKH	WRTPPPRSL	RRNHFWELF	IRNCYLPHC	RRRARARAR	GRLVLPQLL
			*quality control peptides recognized by two CTL clones as described in Schrors et al., Oncotarget . 2017 Apr 25;8(17):28312-28327. doi: 10.18632/oncotarget.16048.
