## Supplementary material for "T-cell receptors identified by a personalized antigen-agnostic screening approach target shared neoantigen KRAS Q61H": Table S5

### Sheet: P18-TCRs paired-AlphaBeta
TCR Chain	10X ClonotypeID	ConsensusID (sequence)	Seq. Length	V segm.	D segm.	J segm.	C segm.	CDR3 DNA	CDR3 pep.	selected
BETA:	clonotype392	clonotype392_consensus_1	566	TRBV18*01	TRBD2*01	TRBJ2-3*01	TRBC2*01	TGTGCCAGCAAAACGGGGGGGTCGACAGATACGCAGTATTTT	CASKTGGSTDTQYF
ALPHA:	clonotype392	clonotype392_consensus_2	575	TRAV29/DV5*01	None	TRAJ48*01	TRAC*01	TGTGCAGCAAGCTTTGGAAATGAGAAATTAACCTTT	CAASFGNEKLTF
BETA:	clonotype84	clonotype84_consensus_1	543	TRBV2*01	TRBD2*02	TRBJ2-2*01	TRBC2*01	TGTGCCAGCAAGGAGGACGGAGGAATCGGGGAGCTGTTTTTT	CASKEDGGIGELFF
ALPHA:	clonotype84	clonotype84_consensus_2	477	TRAV24*01	None	TRAJ15*01	TRAC*01	TGTGCCCCTTTCAACCAGGCAGGAACTGCTCTGATCTTT	CAPFNQAGTALIF
BETA:	clonotype5	clonotype5_consensus_2	968	TRBV28*01	TRBD1*01	TRBJ1-6*02	TRBC2*02	TGTGCCAGCACCGGAACAGGGCCCACCTATAATTCACCCCTCCACTTT	CASTGTGPTYNSPLHF
ALPHA:	clonotype5	clonotype5_consensus_1	645	TRAV38-2/DV8*01	None	TRAJ57*01	TRAC*01	TGTGCTTATAGGAGCGGGAGGGGCGGATCTGAAAAGCTGGTCTTT	CAYRSGRGGSEKLVF
BETA:	clonotype1	clonotype1_consensus_1	723	TRBV27*01	TRBD2*01	TRBJ2-3*01	TRBC2*02	TGTGCCAGCAGTCGGCGGTGGCCTCCCACAGATACGCAGTATTTT	CASSRRWPPTDTQYF	TCR-V2
ALPHA:	clonotype1	clonotype1_consensus_2	580	TRAV19*01	None	TRAJ15*01	TRAC*01	TGTGCTCTGAGTGAGGCGAACCAGGCAGGAACTGCTCTGATCTTT	CALSEANQAGTALIF
BETA:	clonotype313	clonotype313_consensus_1	527	TRBV4-1*01	TRBD1*01	TRBJ1-2*01	TRBC1*01	TGCGCCAGCAGCCAAGTACAGGGTTATAACTATGGCTACACCTTC	CASSQVQGYNYGYTF
ALPHA:	clonotype313	clonotype313_consensus_2	623	TRAV12-3*01	None	TRAJ57*01	TRAC*01	TGTGCAATGAGCAACAAAGGTCAGGGCGGATCTGAAAAGCTGGTCTTT	CAMSNKGQGGSEKLVF
BETA:	clonotype44	clonotype44_consensus_1	500	TRBV5-1*01	TRBD2*01	TRBJ2-7*01	TRBC2*01	TGCGCCAGCAGCTTGGCGGGGGGCTCCTTCTACGAGCAGTACTTC	CASSLAGGSFYEQYF
ALPHA:	clonotype44	clonotype44_consensus_2	542	TRAV12-2*01	None	TRAJ11*01	TRAC*01	TGTGCCGTGAAAGAGGGATACAGCACCCTCACCTTT	CAVKEGYSTLTF
BETA:	clonotype166	clonotype166_consensus_2	617	TRBV4-2*01	TRBD1*01	TRBJ1-1*01	TRBC1*01	TGTGCCAGCAGCCGACTTGGGTACAGCCCCAACACTGAAGCTTTCTTT	CASSRLGYSPNTEAFF
ALPHA:	clonotype166	clonotype166_consensus_1	591	TRAV19*01	None	TRAJ37*01	TRAC*01	TGTGCTCTGAGGGCCTCTGGCAACACAGGCAAACTAATCTTT	CALRASGNTGKLIF
BETA:	clonotype175	clonotype175_consensus_2	498	TRBV7-6*01	TRBD1*01	TRBJ2-7*01	TRBC2*01	TGTGCCAGCAGCCAGGGACCAAACTACGAGCAGTACTTC	CASSQGPNYEQYF
ALPHA:	clonotype175	clonotype175_consensus_1	489	TRAV13-1*01	None	TRAJ23*01	TRAC*01	TGTGCAGCCTCATATAACCAGGGAGGAAAGCTTATCTTC	CAASYNQGGKLIF
BETA:	clonotype120	clonotype120_consensus_2	503	TRBV9*01	TRBD2*01	TRBJ2-1*01	TRBC2*01	TGTGCCAGCAGCGTAGAAGAGGCTAGCGAGTACAATGAGCAGTTCTTC	CASSVEEASEYNEQFF
ALPHA:	clonotype120	clonotype120_consensus_1	473	TRAV1-2*01	None	TRAJ34*01	TRAC*01	TGTGCTGTGAGAGATAAAGGGAACAAGCTCATCTTT	CAVRDKGNKLIF
BETA:	clonotype2	clonotype2_consensus_1	675	TRBV9*01	TRBD2*01	TRBJ2-1*01	TRBC2*01	TGTGCCAGCAGCGTAGAAGAGGCTAGCGAGTACAATGAGCAGTTCTTC	CASSVEEASEYNEQFF	TCR-V4
ALPHA:	clonotype2	clonotype2_consensus_2	551	TRAV4*01	None	TRAJ42*01	TRAC*01	TGCCTCGTGACCTATGGAGGAAGCCAAGGAAATCTCATCTTT	CLVTYGGSQGNLIF
BETA:	clonotype10	clonotype10_consensus_1	691	TRBV27*01	TRBD1*01	TRBJ1-2*01	TRBC1*01	TGTGCCAGCAGTCGAAAGGTCCCCCCCGTCTATGGCTACACCTTC	CASSRKVPPVYGYTF	TCR-V1
ALPHA:	clonotype10	clonotype10_consensus_2	658	TRAV19*01	None	TRAJ15*01	TRAC*01	TGTGCTCTGAGTGAGGCCAACCAGGCAGGAACTGCTCTGATCTTT	CALSEANQAGTALIF
BETA:	clonotype99	clonotype99_consensus_2	666	TRBV5-6*01	TRBD1*01	TRBJ1-1*01	TRBC1*01	TGTGCCAGCAGCTTGGAACCGGGACACTCGAACACTGAAGCTTTCTTT	CASSLEPGHSNTEAFF
ALPHA:	clonotype99	clonotype99_consensus_1	503	TRAV4*01	None	TRAJ5*01	TRAC*01	TGCCTCGTGGGTTCCAACACGGGCAGGAGAGCACTTACTTTT	CLVGSNTGRRALTF
BETA:	clonotype22	clonotype22_consensus_1	514	TRBV5-1*01	TRBD2*01	TRBJ2-3*01	TRBC2*01	TGCGCCAGCAGCATTACTAGCGGGGGGGGAGATACGCAGTATTTT	CASSITSGGGDTQYF
ALPHA:	clonotype22	clonotype22_consensus_2	498	TRAV10*01	None	TRAJ39*01	TRAC*01	TGTGTGGGAGGGTCGTACAATGCAGGCAACATGCTCACCTTT	CVGGSYNAGNMLTF
BETA:	clonotype321	clonotype321_consensus_2	695	TRBV27*01	None	TRBJ1-2*01	TRBC1*01	TGTGCCAGCAGTCGCAAACTACCACCGACCTATGGCTACACCTTC	CASSRKLPPTYGYTF	TCR-V3
ALPHA:	clonotype321	clonotype321_consensus_1	759	TRAV19*01	None	TRAJ17*01	TRAC*01	TGTGCTCTGAGTGAGGCCAAAGCTGCAGGCAACAAGCTAACTTTT	CALSEAKAAGNKLTF
BETA:	clonotype240	clonotype240_consensus_1	691	TRBV4-1*01	TRBD1*01	TRBJ1-1*01	TRBC1*01	TGCGCCAGCAGCCAACTCGGACAGTTGAACACTGAAGCTTTCTTT	CASSQLGQLNTEAFF
ALPHA:	clonotype240	clonotype240_consensus_2	513	TRAV13-1*01	None	TRAJ48*01	TRAC*01	TGTGCAGCAAGTATCAGGCTCCCTAACTTTGGAAATGAGAAATTAACCTTT	CAASIRLPNFGNEKLTF
ALPHA:	clonotype240	clonotype240_consensus_3	578	TRAV14/DV4*01	None	TRAJ37*02	TRAC*01	TGTGCAATGAGAGGTGATGGCTCTAGCAACACAGGCAAACTAATCTTT	CAMRGDGSSNTGKLIF
BETA:	clonotype130	clonotype130_consensus_1	603	TRBV2*01	TRBD1*01	TRBJ2-7*01	TRBC2*02	TGTGCCAGCAGTACCGTCGGGGCCTCCTACGAGCAGTACTTC	CASSTVGASYEQYF
ALPHA:	clonotype130	clonotype130_consensus_2	551	TRAV13-1*01	None	TRAJ13*02	TRAC*01	TGTGTCCCCGGGCAGGTTTCTGGGGGTTACCAGAAAGTTACCTTT	CVPGQVSGGYQKVTF
