## Supplementary material for "T-cell receptors identified by a personalized antigen-agnostic screening approach target shared neoantigen KRAS Q61H": Table S8

### Sheet: Table S6
						TCR-V1 TRBV	TCR-V1 TRAV	TCR-V2 TRBV	TCR-V2 TRAV	TCR-V3 TRBV	TCR-V3 TRAV
					SNV	CASSRKVPPVYGYTF	CALSEANQAGTALIF	CASSRRWPPTDTQYF	CALSEANQAGTALIF	CASSRKLPPTYGYTF	CALSEAKAAGNKLTF
	L	lung cancer	1		c.183A>T
	L		2		c.183A>T	CASSRKVPPVYGYTF (0.009) CASSRKVPPVYGDTF (0.0004)	CALSEANQAGTALIF (0.0001)				CAMSEAKHAGNKLIF (0.0001)
	L		3		c.183A>T			CASSRRWPPTDTQYF (0.07) CAISRRWPPTDTQYF (0.3) CASSRRRPPTDTQYF (0.001) CASSRRWPPADTQYF (0.0003) CASSRRWPPTDTQNF (0.0003)			CALSEAGSSGSKLTF (0.0001)
	L		4		c.183A>T	CASSRKVPPVYGYTF (0.0005)
	L		5		c.183A>T			CASSRRWPPTDTQYF (2.9) CASSRRRPPTDTQYF (0.0004) CASSRRWPPIDTQYF (0.0004) CCSSRRWPPTDTQYF (0.0004) CASSLRWPPSDTQYF (0.0004) CASSRLWPPTETQYF (0.0004) CASSRRWPPTATQYF (0.0004) CASSRRWAPTDTQYF (0.0004) CASSRRWPPSDAQYF (0.0004) CASSRRWPPADTQYF (0.0004) CASSRRGPPTETQYF (0.0004)
	L		6		c.183A>T
	L		7		c.183A>T
	L		8		c.183A>T
	L		9		c.183A>T
	L		10		c.183A>T
	L		11		c.183A>C
	L		12		c.183A>C
	L		13		c.183A>C
	L		14		c.183A>C
	C	GI tract cancer	15		c.183A>T
	C		16		c.183A>T
	C		17		c.183A>T
	C		18		c.183A>T
	C		19		c.183A>C
	P		20		c.183A>T
	S		21		c.183A>T
	R		22		c.183A>T	CASSRKVPPVYGYTF (0.0005)
	B		23		c.183A>C
	O	other	24		c.183A>C
	O		25		c.183A>T
	O		26		c.183A>T
	O		27		c.183A>C	CASSRKVPPVYGYTF (0.001)
	O		28		c.183A>C
	O		29		c.183A>C
	L	Lung
	C	Colon
	P	Pancreas
	S	Stomach
	R	Rectum
	B	Bile duct
	O	other
