## Supplementary material for "T-cell receptors identified by a personalized antigen-agnostic screening approach target shared neoantigen KRAS Q61H": Table S4

### Sheet: P18
cloneID	CDR3 DNA	CDR3 peptide	Vsegm	Jsegm	P18: blood	P18: nonTumor CD4+	P18: nonTumor CD8+	P18 TIL CD4+	P18: TIL CD8+	P18: TIL PD1+	CD8+ Tumor vs nonTumor (ratio I/G)
TCR-V1	AACCAGACCTCTCTGTACTTCTGTGCCAGCAGTCGAAAGGTCCCCCCCGTCTATGGCTACACCTTCGGT	CASSRKVPPVYGYTF	V27*01	J1-2*01	0.0001	0.0001	0.11232	0.49521	6.28437	7.08397	55.9506
TCR-V2	AACCAGACCTCTCTGTACTTCTGTGCCAGCAGTCGGCGGTGGCCTCCCACAGATACGCAGTATTTTGGC	CASSRRWPPTDTQYF	V27*01	J2-3*01	0.02833	0.0001	0.00569	0.41365	3.7121	4.97801	652.39
TCR-V3	AACCAGACCTCTCTGTACTTCTGTGCCAGCAGTCGCAAACTACCACCGACCTATGGCTACACCTTCGGT	CASSRKLPPTYGYTF	V27*01	J1-2*01	0.0001	0.0001	0.12426	0.16207	2.70247	2.43201	21.7485
4	GAAGACTCAGCCCTGTATCTCTGCGCCAGCAGCCAAGAGGGGATGAATAGCAATCAGCCCCAGCATTTTGGT	CASSQEGMNSNQPQHF	V4-1*01/*02	J1-5*01	0.07337	0.197	3.38999	0.04373	1.52941	0.52666	0.451155
5	GGGGACTCGGCCCTCTATCTCTGTGCCAGCAGCTTGGAACCGGGACACTCGAACACTGAAGCTTTCTTTGGA	CASSLEPGHSNTEAFF	V5-6*01	J1-1*01	0.0001	0.0001	0.01833	0.05858	0.84936	1.053	46.3372
6	AACCAGACATCTATGTACCTCTGTGCCAGCACCGGAACAGGGCCCACCTATAATTCACCCCTCCACTTTGGG	CASTGTGPTYNSPLHF	V28*01	J1-6*01	0.0001	0.00329	0.02471	0.12675	0.75995	1.19943	30.7548
TCR-V4	GGGGACTCAGCTTTGTATTTCTGTGCCAGCAGCGTAGAAGAGGCTAGCGAGTACAATGAGCAGTTCTTCGGG	CASSVEEASEYNEQFF	V9*01/*02/*03	J2-1*01	0.0001	0.0001	0.0074	0.08554	0.75882	0.8574	102.543
8	CGGGACTCGGCCATGTATCGCTGTGCCAGCAGCCAGGGACCAAACTACGAGCAGTACTTCGGG	CASSQGPNYEQYF	V7-6*01/*02	J2-7*01	0.00488	0.00139	0.26616	0.04469	0.74436	0.55222	2.79666
9	TCCCAGACATCTGTGTATTTCTGCGCCAGCAGCAGGACAGGGAGCACAGATACGCAGTATTTTGGC	CASSRTGSTDTQYF	V10-2*01/*02	J2-3*01	0.0001	0.0001	0.07549	0.0997	0.72167	0.97665	9.55981
10	GAGGACTCAGCCATGTACTTCTGTGCCAGCAGTACCGTCGGGGCCTCCTACGAGCAGTACTTCGGG	CASSTVGASYEQYF	V2*01/*02/*03	J2-7*01	0.02518	0.0001	0.07731	0.01114	0.61648	0.06974	7.97413
11	GAGGATTCAGCAGTGTATTTTTGTGCCAGCAGCCCCGACAGAGGGATCGAGCAGTACTTCGGG	CASSPDRGIEQYF	V16*01/**02/*03	J2-7*01	0.0001	0.08988	0.31489	0.0176	0.49948	0.04356	1.5862
12	GAGGATTCAGCAGTGTATTTTTGTGCCAGCAGCCGGGACAGGGGTCACGAGCAGTACTTCGGG	CASSRDRGHEQYF	V16*01/**02/*03	J2-7*01	0.0001	0.17046	0.79709	0.00674	0.48623	0.23329	0.610006
13	GGGGACTCGGCCCTTTATCTTTGCGCCAGCAGCTTGGCGGGGGGCTCCTTCTACGAGCAGTACTTCGGG	CASSLAGGSFYEQYF	V5-1*01/*02	J2-7*01	0.0001	0.24845	2.64212	0.01128	0.4256	0.12403	0.161083
14	TCTCAGACATCTGTGTACTTCTGTGCCAGCAGTTTAACAGGGACCGGGGAGCTGTTTTTTGGA	CASSLTGTGELFF	V6-4*01/*02	J2-2*01	0.0458	0.01062	0.02801	0.00853	0.41617	0.02078	14.8579
15	GGAGATTCGGCAGCTTATTTCTGTGCCAGCAAAACGGGGGGGTCGACAGATACGCAGTATTTTGGC	CASKTGGSTDTQYF	V18*01	J2-3*01	0.0114	0.0019	0.0238	0.00358	0.41451	0.18292	17.4164
16	AGCTCCCAGACATCTGTGTACTTCTGTGCCATCCTAGGGGCCAACGTCCTGACTTTCGGG	CAILGANVLTF	V10-3*01/*02/*03/*04	J2-6*01	0.0001	0.0001	0.0001	0.06793	0.35971	0.72447	>1000
17	TCCCAAACATCTGTGTACTTCTGTGCCAGCAGTTACCACGGACATCTGTACCAAGAGACCCAGTACTTCGGG	CASSYHGHLYQETQYF	V6-2*01/**02/**03/-3*01	J2-5*01	0.0001	0.0001	0.0001	0.00564	0.34955	0.19736	>1000
18	CAGACATCTGTGTACTTCTGTGCCAGCAGTTCAGGACAGGGCCACTCCTACGAGCAGTACTTCGGG	CASSSGQGHSYEQYF	V6-1*01/V6--5*01/-6*01/-6*02/-6*03/-6*04/-6*05	J2-7*01	0.0001	0.0001	0.00797	0.04497	0.34251	0.23249	42.9749
19	AACCAGACATCTATGTACCTCTGTGCCAGCAGTTGGGGGACTAGTGGTGAGCAGTTCTTCGGG	CASSWGTSGEQFF	V28*01	J2-1*01	0.00358	0.0001	0.01275	0.0044	0.34014	0.21345	26.6776
20	AACCCGACAGCTTTCTATCTCTGTGCCAGTAGTATCAGGAGCTCCTACGAGCAGTACTTCGGG	CASSIRSSYEQYF	V19*01/*02/*03	J2-7*01	0.0001	0.0001	0.75989	0.0001	0.31834	0.06504	0.418929
21	AACCAGACATCTATGTACCTCTGTGCCAGCAGTTTATATCGGGAATCCCACTATGGCTACACCTTCGGT	CASSLYRESHYGYTF	V28*01	J1-2*01	0.2015	0.01391	3.30892	0.0001	0.3073	0.0001	0.0928702
22	GGGGACTCGGCCATGTATCTCTGTGCCAGCAGCTCGACAGGGAGTGGCAATCAGCCCCAGCATTTTGGT	CASSSTGSGNQPQHF	V7-9*01-*07	J1-5*01	0.17218	0.00101	0.21398	0.01568	0.29546	0.24056	1.38078
23	AACCAGACCTCTCTGTACTTCTGTGCCAGCAGTCGTCGACAGCCTCCCGTTTATGGCTACACCTTCGGT	CASSRRQPPVYGYTF	V27*01	J1-2*01	0.0001	0.0001	0.00353	0.02448	0.29444	0.47267	83.4108
24	AACCCGACAGCTTTCTATCTCTGTGCCAGTAGTATAGGCGCCTATGGCTACACCTTCGGT	CASSIGAYGYTF	V19*01/*02/*03	J1-2*01	0.01096	0.0287	1.13619	0.01141	0.28662	0.03393	0.252264
25	AACCAGACCTCTCTGTACTTCTGTGCCAGCAGAGACGGTAGCTCTGGGGCCAACGTCCTGACTTTCGGG	CASRDGSSGANVLTF	V27*01	J2-6*01	0.0001	0.0001	0.0001	0.04153	0.28578	0.21215	>1000
26	AACCAGACATCTATGTACCTCTGTGCCAGCTCAACAGGAAACCTTAGCCCAGATACGCAGTATTTTGGC	CASSTGNLSPDTQYF	V28*01	J2-3*01	0.11172	0.01441	0.20455	0.00908	0.26198	0.17751	1.28076
27	AACCCGACAGCTTTCTATCTCTGTGCCAGTAGTACTAGAAGCACCGGGGAGCTGTTTTTTGGA	CASSTRSTGELFF	V19*01/*02/*03	J2-2*01	0.00684	0.00367	0.45926	0.0001	0.25121	0.0722	0.546989
28	AACCAGACATCTATGTACCTCTGTGCCAGTATTATGGGGCGTGGAAGCTCCTACAATGAGCAGTTCTTCGGG	CASIMGRGSSYNEQFF	V28*01	J2-1*01	0.0001	0.0001	0.0001	0.06532	0.22671	0.59261	>1000
29	AACCAGACATCTATGTACCTCTGTGCCAGCAGGCACCGGACAGGGGGCGAAAAGACCCAGTACTTCGGG	CASRHRTGGEKTQYF	V28*01	J2-5*01	0.02996	0.0001	0.16481	0.00261	0.21651	0.00974	1.31369
30	TCTCAGACATCTGTGTACTTCTGTGCCAGCAGTAAGGGTAGTAGCACAGATACGCAGTATTTTGGC	CASSKGSSTDTQYF	V6-4*01/*02	J2-3*01	0.0001	0.0001	0.0001	0.0319	0.21351	0.04062	>1000
31	CCTGAAGACAGCAGCATATATCTCTGCAGCGTTTGGGACAGGCAGTTCTCTGGGGCCAACGTCCTGACTTTCGGG	CSVWDRQFSGANVLTF	V29-1*01/*02/*03	J2-6*01	0.0001	0.0001	0.0001	0.00605	0.20899	0.04262	>1000
32	AACCAGACCTCTCTGTACTTCTGTGCCAGCAGCCCCGGGACTACACAAGAGACCCAGTACTTCGGG	CASSPGTTQETQYF	V27*01	J2-5*01	0.03701	0.0001	0.01685	0.00151	0.20464	0.15554	12.1448
33	GAAGACTCGGCCCTGTATCTCTGTGCCAGCAGCCGACTTGGGTACAGCCCCAACACTGAAGCTTTCTTTGGA	CASSRLGYSPNTEAFF	V4-2*01/*02	J1-1*01	0.01259	0.0001	0.05693	0.00509	0.20091	0.21273	3.52907
34	GGGGACTCGGCCCTGTATCTCTGTGCCAGCAGCCTGCCTAGCGGGGGGGCCCACAATGAGCAGTTCTTCGGG	CASSLPSGGAHNEQFF	V5-5*01/*02/*03	J2-1*01	0.02051	0.0001	0.04828	0.00976	0.19991	0.24232	4.14064
35	AACCCGACAGCTTTCTATCTCTGTGCCAGTAGTATGCGGGCGACAGGGCTCGGCTATGGCTACACCTTCGGT	CASSMRATGLGYGYTF	V19*01/*02/*03	J1-2*01	0.0001	0.0001	0.0001	0.0001	0.19744	0.11331	>1000
36	AACCAGACCTCTCTGTACTTCTGTGCCAGCGGGCTAGCGGGGACCTACGGGACCCAGTACTTCGGG	CASGLAGTYGTQYF	V27*01	J2-5*01	0.0001	0.0001	0.0001	0.0001	0.19544	0.0263	>1000
37	GGGGACTCGGCCCTTTATCTTTGCGCCAGCAGCATTACTAGCGGGGGGGGAGATACGCAGTATTTTGGC	CASSITSGGGDTQYF	V5-1*01/*02	J2-3*01	0.0001	0.0001	0.0001	0.01609	0.1934	0.19877	>1000
38	GGGGACTCGGCCATGTATCTCTGTGCCAGCAGCACGGACAGCTACGAGCAGTACTTCGGG	CASSTDSYEQYF	V7-9*01-*07	J2-7*01	0.08867	0.04614	0.88953	0.00949	0.19263	0.13243	0.216553
39	AACCCGACAGCTTTCTATCTCTGTGCTACCCGACAGGGGATGCATGGCTACACCTTCGGT	CATRQGMHGYTF	V19*01/*02/*03	J1-2*01	0.0001	0.0001	0.0001	0.03837	0.18522	0.10404	>1000
40	GAGGACTCAGCCATGTACTTCTGTGCCAGCAAGGAGGACGGAGGAATCGGGGAGCTGTTTTTTGGA	CASKEDGGIGELFF	V2*01/*02/*03	J2-2*01	0.0001	0.0001	0.0001	0.00509	0.1777	0.21942	>1000
41	AACCAGACCTCTCTGTACTTCTGTGCCAGCAGTTTAAGAGGGTTTAGCTCCTACGAGCAGTACTTCGGG	CASSLRGFSSYEQYF	V27*01	J2-7*01	0.0001	0.0001	0.0001	0.06821	0.17553	0.03581	>1000
42	GAAGACTCAGCCCTGTATCTCTGCGCCAGCAGCCAAGTACAGGGTTATAACTATGGCTACACCTTCGGT	CASSQVQGYNYGYTF	V4-1*01/*02	J1-2*01	0.0001	0.0001	0.02141	0.0001	0.1713	0.09521	8.00093
43	CCTGAAGACAGCAGCTTCTACATCTGCAGTCTACAGGGGGACGATACGCAGTATTTTGGC	CSLQGDDTQYF	V20*01/*02/*03/*04/*05/*06/*07	J2-3*01	0.0001	0.00354	0.0001	0.07261	0.16871	0.27567	>1000
44	AGGGACTCAGCTGTGTATTTTTGTGCTAGTGGTTTAGAGGCAGGGACCCACCGGAGGGACCGAGATACGCAGTATTTTGGC	CASGLEAGTHRRDRDTQYF	V12-5*01	J2-3*01	0.0001	0.0001	0.05408	0.01251	0.15991	0.15735	2.95692
45	AACCAGACATCTATGTACCTCTGTGCCAGCAGAGTAGGGACATGGAATCAGCCCCAGCATTTTGGT	CASRVGTWNQPQHF	V28*01	J1-5*01	0.02854	0.0001	0.34001	0.0001	0.15826	0.08993	0.465457
46	TCCCAAACATCTGTGTACTTCTGTGCCAGCAGACCAGGGGGCTCCTCTACCTACGAGCAGTACTTCGGG	CASRPGGSSTYEQYF	V6-2*01/**02/**03/-3*01	J2-7*01	0.0001	0.0001	0.0001	0.00949	0.15805	0.00282	>1000
47	CAGACATCTGTGTACTTCTGTGCCAGCAGACTTACCGGGACTCCCCTCGAAGCTTTCTTTGGA	CASRLTGTPLEAFF	V6-1*01/V6--5*01/-6*01/-6*02/-6*03/-6*04/-6*05	J1-1*01	0.0001	0.0001	0.00171	0.0132	0.15679	0.49284	91.6901
48	GGGGACTCAGCTTTGTATTTCTGTGCCAGCAGCGTAGATCAGGGGGCACAAGAGACCCAGTACTTCGGG	CASSVDQGAQETQYF	V9*01/*02/*03	J2-5*01	0.0001	0.0001	0.0001	0.0231	0.15588	0.23971	>1000
49	GAAGACTCAGCCCTGTATCTCTGCGCCACAGGTGATGGCTACGAGCAGTACTTCGGG	CATGDGYEQYF	V4-1*01/*02	J2-7*01	0.0001	0.0001	0.0001	0.0001	0.15267	0.0001	>1000
50	CAGACATCTGTGTACTTCTGTGCCAGCAGTTACCGGGGCACGTTCACCTTCGGT	CASSYRGTFTF	V6-1*01/V6--5*01/-6*01/-6*02/-6*03/-6*04/-6*05	J1-2*01	0.0001	0.0249	0.0001	0.01196	0.14795	0.0001	>1000
51	TCCCAAACATCTGTGTACTTCTGTGCCAGCAGACGCCAGGAGAGCACAGATACGCAGTATTTTGGC	CASRRQESTDTQYF	V6-2*01/**02/**03/-3*01	J2-3*01	0.0001	0.0001	0.0001	0.05831	0.14714	0.24857	>1000
52	GGGGACTCGGCCCTTTATCTTTGCGCCAGCAGCTTGGAAGGGGTTAGCTACGAGCAGTACTTCGGG	CASSLEGVSYEQYF	V5-1*01/*02	J2-7*01	0.03332	0.00139	0.04304	0.00976	0.14659	0.02184	3.4059
53	CAGACATCTGTGTACTTCTGTGCCAGTTCCGCCGGGACAGCCTACGAGCAGTACTTCGGG	CASSAGTAYEQYF	V6-1*01/V6--5*01/-6*01/-6*02/-6*03/-6*04/-6*05	J2-7*01	0.09345	0.0001	0.26605	0.0001	0.14459	0.03569	0.543469
54	CTCAGTGACTCTGGCTTCTATCTCTGTGCCTGGAGCCTTAGGGGGCAACATGGCTACACCTTCGGT	CAWSLRGQHGYTF	V30*01/**03/*05	J1-2*01	0.0001	0.01669	0.43288	0.0001	0.14304	0.08629	0.330438
55	AGGGACTCAGCTGTGTACTTCTGTGCCAGCAGTTCGGGGGGAGATTTCACTGAAGCTTTCTTTGGA	CASSSGGDFTEAFF	V12-3*01/12-4*01/*02	J1-1*01	0.0001	0.0001	0.0001	0.0088	0.14155	0.02958	>1000
56	GGGGACTCAGCTTTGTATTTCTGTGCCAGCAGCCTAGGAGGCGAGCAGTTCTTCGGG	CASSLGGEQFF	V9*01/*02/*03	J2-1*01	0.0001	0.09683	1.8354	0.00358	0.13942	0.05565	0.0759616
57	AACCAGACCTCTCTGTACTTCTGTGCCAGCAGTCTCCACCGGGACAGTGAAGCTTTCTTTGGA	CASSLHRDSEAFF	V27*01	J1-1*01	0.0001	0.00405	0.29279	0.0033	0.13762	0.06868	0.47003
58	AACCCGACAGCTTTCTATCTCTGTGCCAGTAGTACCCCTCGGCCGGGGCCTCCCAATGGCTACACCTTCGGT	CASSTPRPGPPNGYTF	V19*01/*02/*03	J1-2*01	0.0001	0.0001	0.0001	0.01829	0.13657	0.03041	>1000
59	TCCCAAACATCTGTGTACTTCTGTGCCAGCACCATCCAAGGGACAGGGGTAAATCAGCCCCAGCATTTTGGT	CASTIQGTGVNQPQHF	V6-2*01/**02/**03/-3*01	J1-5*01	0.01107	0.00834	0.00148	0.03493	0.13424	0.01573	90.7027
60	CAGACATCTGTGTACTTCTGTGCCAGCAGTGAATGGGGACAGGTAGTCGATGGCTACACCTTCGGT	CASSEWGQVVDGYTF	V6-1*01/V6--5*01/-6*01/-6*02/-6*03/-6*04/-6*05	J1-2*01	0.0001	0.0001	0.0001	0.00358	0.13346	0.11238	>1000
61	AACCAGACCTCTCTGTACTTCTGTGCCAGCAGTACGTCCATGGGGGCGGATACGCAGTATTTTGGC	CASSTSMGADTQYF	V27*01	J2-3*01	0.0001	0.0001	0.00387	0.0001	0.12731	0.01984	32.8966
62	AACCCGACAGCTTTCTATCTCTGTGCCAGTAGCAGGGAAATGAACACTGAAGCTTTCTTTGGA	CASSREMNTEAFF	V19*01/*02/*03	J1-1*01	0.0001	0.0001	0.0001	0.0001	0.12404	0.0001	>1000
63	GAGGACTCGGCCCTGTATCTCTGTGCCAGCCCGGACAGCGGCTACTACGAGCAGTACTTCGGG	CASPDSGYYEQYF	V5-8*01/*02	J2-7*01	0.0001	0.14352	1.95523	0.00151	0.12326	0.05166	0.0630412
64	AACCCGACAGCTTTCTATCTCTGTGCCAGTAGTAATTTGGATGACCCAACTAATGAAAAACTGTTTTTTGGC	CASSNLDDPTNEKLFF	V19*01/*02/*03	J1-4*01	0.01509	0.02389	0.49488	0.0001	0.12109	0.21673	0.244686
65	GACGACTCGGCCCTGTATCTCTGTGCCAGCAGCTTGGCCATAGGGACAGATATGAACACTGAAGCTTTCTTTGGA	CASSLAIGTDMNTEAFF	V5-4*01/*02/*03/*04	J1-1*01	0.0001	0.0001	0.0001	0.0001	0.11773	0.03862	>1000
66	GGGGACTCGGCCCTTTATCTTTGCGCCAGCGCGCGCGGGGCTCACACTGAAGCTTTCTTTGGA	CASARGAHTEAFF	V5-1*01/*02	J1-1*01	0.04135	0.01074	0.79275	0.0001	0.11683	0.0001	0.147373
67	AACCAGACCTCTCTGTACTTCTGTGCCAGCAGTTTCCGGACTGTTTCGGGAACAGATACGCAGTATTTTGGC	CASSFRTVSGTDTQYF	V27*01	J2-3*01	0.0001	0.0001	0.04964	0.00426	0.11323	0.0001	2.28102
68	CAGACATCTGTGTACTTCTGTGCCAGCAGTTTTACAGGTGATTATACCTACGAGCAGTACTTCGGG	CASSFTGDYTYEQYF	V6-1*01/V6--5*01/-6*01/-6*02/-6*03/-6*04/-6*05	J2-7*01	0.0001	0.0001	0.0001	0.0001	0.11316	0.0001	>1000
69	GGGGACTCGGCCCTTTATCTTTGCGCCAGCAGCTTGGAATCCTACTCTGAAGCTTTCTTTGGA	CASSLESYSEAFF	V5-1*01/*02	J1-1*01	0.0001	0.0001	0.0001	0.00234	0.11303	0.04708	>1000
70	CAGACATCTGTGTACTTCTGTGCCAGCAGTTACGGGGCGGGTTCCCCCTACGAGCAGTACTTCGGG	CASSYGAGSPYEQYF	V6-1*01/V6--5*01/-6*01/-6*02/-6*03/-6*04/-6*05	J2-7*01	0.0001	0.0001	0.0001	0.03163	0.11204	0.12175	>1000
71	GGGGACTCGGCCCTCTATCTCTGTGCCAGCAGCTCCCCAGGGCGGGCCCAAGAGACCCAGTACTTCGGG	CASSSPGRAQETQYF	V5-6*01	J2-5*01	0.0001	0.0001	0.0001	0.02544	0.11099	0.06234	>1000
72	GAAGACTCAGCCCTGTATCTCTGCGCCAGCAGCCAAGGAGAAGGGGCGGGAGATACGCAGTATTTTGGC	CASSQGEGAGDTQYF	V4-1*01/*02	J2-3*01	0.0001	0.0001	0.0001	0.02929	0.11022	0.11071	>1000
73	GACGACTCGGCCCTGTATCTCTGTGCCAGCAGCTTATTCCAGGGCGGCTATGGCTACACCTTCGGT	CASSLFQGGYGYTF	V5-4*01/*02/*03/*04	J1-2*01	0.0001	0.0001	0.0001	0.00743	0.1101	0.00669	>1000
74	AACCCGACAGCTTTCTATCTCTGTGCCAGTAGTACTCCGGGGGGCGAGCAGTACTTCGGG	CASSTPGGEQYF	V19*01/*02/*03	J2-7*01	0.0001	0.0001	0.0001	0.02159	0.10878	0.04203	>1000
75	GAAGACTCAGCCCTGTATCTCTGCGCCAGCAGCCAGGGACAGGGAGGGGACTATGGCTACACCTTCGGT	CASSQGQGGDYGYTF	V4-1*01/*02	J1-2*01	0.0001	0.0001	0.0001	0.0001	0.10875	0.0001	>1000
76	GGGGACTCGGCCCTTTATCTTTGCGCCAGCAGCTTGGCCGATGAGCAGTTCTTCGGG	CASSLADEQFF	V5-1*01/*02	J2-1*01	0.0216	0.01707	0.08357	0.0001	0.10845	0.04003	1.29771
77	CAGACATCTGTGTACTTCTGTGCCAGCAGTTACTCGTATGGGGAGGCGATGAACACTGAAGCTTTCTTTGGA	CASSYSYGEAMNTEAFF	V6-1*01/V6--5*01/-6*01/-6*02/-6*03/-6*04/-6*05	J1-1*01	0.0001	0.0001	0.0001	0.0001	0.10751	0.0001	>1000
78	CTCAGTGACTCTGGCTTCTATCTCTGTGCCTGGAGTAACAGGGAGATCGGTGGCTACACCTTCGGT	CAWSNREIGGYTF	V30*01/**03/*05	J1-2*01	0.0001	0.0001	0.0001	0.00825	0.10707	0.06844	>1000
79	GAAGACTCAGCCCTGTATCTCTGCGCCAGCAGGCAGATTCCCAGCCTCGAAGCTTTCTTTGGA	CASRQIPSLEAFF	V4-1*01/*02	J1-1*01	0.0001	0.0001	0.0001	0.00371	0.10641	0.0001	>1000
80	AACCCGACAGCTTTCTATCTCTGTGCCAGTAGTATAGTCGGTCAGCCCCAGCATTTTGGT	CASSIVGQPQHF	V19*01/*02/*03	J1-5*01	0.0001	0.0001	0.0001	0.02847	0.10619	0.14019	>1000
81	TCCCAAACATCTGTGTACTTCTGTGCCAGCAGTTACTCGAGGGGCAATCAGCCCCAGCATTTTGGT	CASSYSRGNQPQHF	V6-2*01/**02/**03/-3*01	J1-5*01	0.0001	0.0001	0.0001	0.01073	0.10617	0.10769	>1000
82	CAGACATCTGTGTACTTCTGTGCCAGCTCCCCGATCAGTCTCTATGGCTACACCTTCGGT	CASSPISLYGYTF	V6-1*01/V6--5*01/-6*01/-6*02/-6*03/-6*04/-6*05	J1-2*01	0.0001	0.0001	0.0001	0.02627	0.10541	0.03616	>1000
83	GAAGACTCAGCCCTGTATCTCTGCGCCAGCAGCCAACTCGGACAGTTGAACACTGAAGCTTTCTTTGGA	CASSQLGQLNTEAFF	V4-1*01/*02	J1-1*01	0.00239	0.0001	0.01993	0.0001	0.10506	0.0001	5.27145
84	CAGACATCTGTGTACTTCTGTGCCAGCAGTGGAGGATTGGATCAGCCCCAGCATTTTGGT	CASSGGLDQPQHF	V6-1*01/V6--5*01/-6*01/-6*02/-6*03/-6*04/-6*05	J1-5*01	0.0001	0.0001	0.0001	0.0001	0.10505	0.0001	>1000
85	AACCAGACCTCTCTGTACTTCTGTGCCAGTAGTAACCAAGAGACCCAGTACTTCGGG	CASSNQETQYF	V27*01	J2-5*01	0.0001	0.0001	0.0001	0.0001	0.10417	0.0001	>1000
86	CAGACATCTGTGTACTTCTGTGCCAGCAGAGAATCGGGCCCTGGACAGTACTTCGGG	CASRESGPGQYF	V6-1*01/V6--5*01/-6*01/-6*02/-6*03/-6*04/-6*05	J2-7*01	0.0001	0.0001	0.0001	0.0001	0.09971	0.0001	>1000
87	CAGACATCTGTGTACTTCTGTGCCAGCAGTGAAGCAGCCGGGAGCAACTACGAGCAGTACTTCGGG	CASSEAAGSNYEQYF	V6-1*01/V6--5*01/-6*01/-6*02/-6*03/-6*04/-6*05	J2-7*01	0.0001	0.0001	0.0001	0.0001	0.0996	0.0001	>1000
88	TCCCAAACATCTGTGTACTTCTGTGCCAGCAGTATAGACAGCTCCTACGAGCAGTACTTCGGG	CASSIDSSYEQYF	V6-2*01/**02/**03/-3*01	J2-7*01	0.0001	0.0001	0.08175	0.0001	0.09915	0.0001	1.21284
89	GGGGACTCGGCCGTGTATCTCTGTGCCAGCAGCCAAGATCTAGGGACAGGGGGTAGGCTATGCCTCGAGGTCCTGACTTTCGGG	CASSQDLGTGGRLCLEVLTF	V11-3*01/*02/*04	J2-6*01	0.0001	0.0001	0.0001	0.0001	0.09904	0.0001	>1000
90	CAGACATCTGTGTACTTCTGTGCCACTGGGGACTTCCCCTACGAGCAGTACTTCGGG	CATGDFPYEQYF	V6-1*01/V6--5*01/-6*01/-6*02/-6*03/-6*04/-6*05	J2-7*01	0.0001	0.0001	0.0001	0.0001	0.09791	0.0001	>1000
91	CAGACATCTGTGTACTTCTGTGCCAGCAGTGGGGCCTTCCAGGGGGAGACCCAGTACTTCGGG	CASSGAFQGETQYF	V6-1*01/V6--5*01/-6*01/-6*02/-6*03/-6*04/-6*05	J2-5*01	0.0001	0.0001	0.00797	0.0001	0.09735	0.00587	12.2146
92	AACCCGACAGCTTTCTATCTCTGTGCCAGTAGTTCCCTTGGGACAGGAAAAGGAGTGGCAGATACGCAGTATTTTGGC	CASSSLGTGKGVADTQYF	V19*01/*02/*03	J2-3*01	0.01758	0.0001	0.00171	0.0001	0.09713	0.00728	56.8012
93	GAAGACTCAGCCCTGTATCTCTGCGCCAGCAGCCTGGGCGGGGCTAGCGGGGACTACGAGCAGTACTTCGGG	CASSLGGASGDYEQYF	V4-1*01/*02	J2-7*01	0.01704	0.0001	0.21487	0.0001	0.0969	0.00564	0.45097
94	GAAGACTCAGCCCTGTATCTCTGCGCCAGCAGCCAAGGAAGCACCTACGAGCAGTACTTCGGG	CASSQGSTYEQYF	V4-1*01/*02	J2-7*01	0.0001	0.0001	0.0001	0.00495	0.09612	0.0001	>1000
95	CAGACATCTGTGTACTTCTGTGCCAGCACCGGGGACTACACTGAAGCTTTCTTTGGA	CASTGDYTEAFF	V6-1*01/V6--5*01/-6*01/-6*02/-6*03/-6*04/-6*05	J1-1*01	0.0001	0.0001	0.0001	0.04304	0.09533	0.18408	>1000
96	CAGACATCTGTGTACTTCTGTGCCAGCTTTAGAGGGACTGAAGCTTTCTTTGGA	CASFRGTEAFF	V6-1*01/V6--5*01/-6*01/-6*02/-6*03/-6*04/-6*05	J1-1*01	0.0001	0.0001	0.0001	0.01306	0.09286	0.20067	>1000
97	CAGACATCTGTGTACTTCTGTGCCAGCAGGCCAGTGGGGGCTTATGGCTACACCTTCGGT	CASRPVGAYGYTF	V6-1*01/V6--5*01/-6*01/-6*02/-6*03/-6*04/-6*05	J1-2*01	0.0001	0.0001	0.0001	0.0001	0.09219	0.00164	>1000
98	GAGGATTCTGGAGTTTATTTCTGTGCCAGCAGCGAAGGGGTCCGAGATACGCAGTATTTTGGC	CASSEGVRDTQYF	V14*01/*02	J2-3*01	0.0001	0.07256	0.27709	0.0001	0.09207	0.07525	0.332275
99	GAGGACTCAGCCATGTACTTCTGTGCCAGCAGTGCTTCCTTACAGGGCGAGCAGTACTTCGGG	CASSASLQGEQYF	V2*01/*02/*03	J2-7*01	0.00825	0.0001	0.02528	0.0001	0.09129	0.01726	3.61116
100	AACCAGACCTCTCTGTACTTCTGTGCCAGCAGTGTTTTAGCGGGGGGGCGAACAGATACGCAGTATTTTGGC	CASSVLAGGRTDTQYF	V27*01	J2-3*01	0.0001	0.0001	0.0001	0.0001	0.09039	0.0001	>1000
101	AACCCGACAGCTTTCTATCTCTGTGCCAGTAGTATAATGTCAGGAGCCTACGAGCAGTACTTCGGG	CASSIMSGAYEQYF	V19*01/*02/*03	J2-7*01	0.0001	0.0001	0.0001	0.0001	0.08994	0.00305	>1000
